# Developmental regulation and functional prediction of microRNAs in an expanded *Fasciola hepatica* miRNome

**DOI:** 10.1101/2021.11.08.467689

**Authors:** Caoimhe M. Herron, Anna O’Connor, Emily Robb, Erin McCammick, Claire Hill, Nikki J. Marks, Mark W. Robinson, Aaron G. Maule, Paul McVeigh

## Abstract

1

The liver fluke, *Fasciola hepatica*, is a global burden on the wellbeing and productivity of farmed ruminants, and a zoonotic threat to human health. Despite the clear need for accelerated discovery of new drug and vaccine treatments for this pathogen, we still have a relatively limited understanding of liver fluke biology and host interactions. Noncoding RNAs, including micro (mi)RNAs, are key to transcriptional regulation in all eukaryotes, such that an understanding of miRNA biology can shed light on organismal function at a systems level. Four previous publications have reported up to 89 mature miRNA sequences from *F. hepatica*, but our data show that this does not represent a full account of this species miRNome. We have expanded on previous studies by sequencing, for the first time, miRNAs from multiple life stages (adult, newly excysted juvenile (NEJ), metacercariae and adult-derived extracellular vesicles (EVs)). These experiments detected an additional 61 high-confidence miRNAs, most of which have not been described in any other species, expanding the *F. hepatica* miRNome to 150 mature sequences. We used quantitative (q)PCR assays to provide the first developmental profile of miRNA expression across metacercariae, NEJ, adult and adult-derived Evs. The majority of miRNAs were expressed most highly in metacercariae, with at least six distinct expression clusters apparent across life stages. Intracellular miRNAs were functionally analysed to identify target mRNAs with inversely correlated expression in *F. hepatica* tissue transcriptomes, highlighting regulatory interactions with key virulence transcripts including cathepsin proteases, and neuromuscular genes that control parasite growth, development and motility. We also linked 28 adult-derived EV miRNAs with downregulation of 397 host genes in *F. hepatica*-infected transcriptomes from ruminant lymph node, peripheral blood mononuclear cell (PBMC) and liver tissue transcriptomes. These included genes involved in signal transduction, immune and metabolic pathways, adding to the evidence for miRNA-based immunosuppression during fasciolosis. These data expand our understanding of the *F. hepatica* miRNome, provide the first data on developmental miRNA regulation in this species, and provide a set of testable hypotheses for functional genomics interrogations of liver fluke miRNA biology.

**CONTRIBUTION TO THE FIELD:** Previous studies identified 89 micro (mi)RNAs (non-coding RNAs responsible for regulating gene expression) in the trematode parasite, *Fasciola hepatica*, and attached functional annotations to the miRNAs that are secreted by liver fluke *in vitro*. This study expands the known miRNA complement of *F. hepatica* by 40%, adding an additional 61 miRNAs, many of which appear *Fasciola*-specific. We used this expanded dataset to perform the first analysis of developmental miRNA expression across intra-mammalian parasites, showing clear developmentally regulated expression profiles across infectious metacercariae, juvenile and adult parasites, and extracellular vesicles secreted by adult parasites. We performed rigorous functional annotation of cellular miRNAs, correlating their expression with mRNA transcriptomes to identify potential roles for specific miRNAs in regulating expression of important proteases and nerve/muscle transcripts, all of which are important for parasite virulence. We also functionally analysed miRNAs secreted by adult parasites in terms of interactions with host transcripts; for the first time this analysis was supported by host transcriptome data, linking secreted miRNAs with mRNAs that are downregulated by fluke infection in sheep and cattle. This work contributes new data, insights and analyses to the field, providing a rich source of hypotheses for future experimental validation.
