## Supplementary Table 1 for "Developmental regulation and functional prediction of microRNAs in an expanded *Fasciola hepatica* miRNome"

### Sheet: all published sequences
SUPPLEMENTARY TABLE 1: Clustering of previously published Fasciola hepatica micro (mi)RNA sequences. In addition to sequence and title data from original publication, each sequence was searched against miRBase and miRGeneDB to identify homology with known miRNAs. Consensus names were generated according to these searches.
						SSEARCH mature sequence vs mirbase v22									mature sequence vs miRGeneDB
Publication	Life stage of origin	Mature sequence published name	Consensus name	Mature sequence (5'-3')	Mature sequence length (nt)	Accession	ID	Query start	Query end	Subject start	Subject end	Strand	Score	Evalue	Family	Seed sequence
Fontenla et al. 2015	Newly-Excysted Juvenile (NEJ)	miR-2f-3p	fhe-mir-2f-3p	TCACAGCCAATATTGATGCCA	23	MIMAT0045210	fhe-miR-2f	1	20	2	21	+	164.2	0.012	MIR-2	AUCACAG
Fromm et al. 2015	Adult & Adult EV	fhe-mir-2a-C	fhe-mir-2f-3p	TCACAGCCAATATTGATGCCTG	24	MIMAT0045210	fhe-miR-2f	1	20	2	21	+	165	0.011	MIR-2	AUCACAG
Ovchinnikov et al. 2020	Adult	Fhe-Mir-2-P1a-3p	fhe-mir-2f-3p	TCACAGCCAATATTGATGCCTG	24	MIMAT0045210	fhe-miR-2f	1	20	2	21	+	165	0.011	MIR-2	AUCACAG
Fontenla et al. 2015	Newly-Excysted Juvenile (NEJ)	miR-2a-3p	fhe-mir-2a-3p	TCACAGCCAGAATTGATGAACG	24	MIMAT0045205	fhe-miR-2a	1	22	2	23	+	196.1	0.00019	MIR-2	AUCACAG
Fromm et al. 2015	Adult & Adult EV	fhe-mir-2a-A	fhe-mir-2a-3p	TCACAGCCAGAATTGATGAACG	24	MIMAT0045205	fhe-miR-2a	1	22	2	23	+	196.1	0.00019	MIR-2	AUCACAG
Ovchinnikov et al. 2020	Adult & Adult EV	Fhe-Mir-2-P1b-3p	fhe-mir-2a-3p	TCACAGCCAGAATTGATGAACG	24	MIMAT0045205	fhe-miR-2a	1	22	2	23	+	196.1	0.00019	MIR-2	AUCACAG
Fromm et al. 2015	Adult & Adult EV	fhe-mir-745b	fhe-mir-745b-3p	AAGCTGCCAAGCGAAGGGCCAA	23	MIMAT0045217	fhe-miR-745b	1	19	3	21	+	152.5	0.056	MIR-22-3p	AGCUGCC
Ovchinnikov et al. 2020	Adult	Fhe-Mir-22-P2-3p	fhe-mir-745b-3p	AAGCTGCCAAGCGAAGGGCCAAG	24	MIMAT0045217	fhe-miR-745b	1	19	3	21	+	151.8	0.061	MIR-22-3p	AGCUGCC
Ovchinnikov et al. 2020	Adult & Adult EV	Fhe-Mir-277-P2-3p	fhe-mir-277a-3p	AAAATGCATCATCTACCCGAGA	22	MIMAT0004009	sme-miR-277b-3p	1	22	1	22	+	135.4	0.48	MIR-277-3p	AAAUGCA
Xu et al. 2012	Adult	Fhe-miRNA-novel-01-3p	fhe-pubnovelmiR-01	AAACAGCTGTACAGTGCTTCT	21	No matches were found for your nucleotide sequence									NO MATCH
Fontenla et al. 2015	Newly-Excysted Juvenile (NEJ)	miR-745b-3p	fhe-mir-745b-3p	AAAGCTGCCAAGCGAAGGGC	20	MIMAT0045217	fhe-miR-745b	1	20	2	21	+	116.3	5.8	MIR-22-3p	AGCUGCC
Fontenla et al. 2015	Newly-Excysted Juvenile (NEJ)	miR-10-3p	fhe-mir-10-3p	AAATTCGAGTCTACAAGGAAC	21	MIMAT0016254	sja-miR-10-3p	1	20	1	20	+	154.2	0.041	NO MATCH
Xu et al. 2012	Adult	sja-miR-10-5p	fhe-mir-10-5p	AACCCTGTAGACCCGAGTTTG	21	MIMAT0016253	sja-miR-10-5p	1	21	1	21	+	176.1	0.0026	MIR-10-5p	CCCUGUA
Fromm et al. 2015	Adult & Adult EV	fhe-mir-10	fhe-mir-10-5p	AACCCTGTAGACCCGAGTTTGC	22	MIMAT0045213	fhe-miR-10	1	22	1	22	+	187.7	0.00056	MIR-10-5p	CCCUGUA
Ovchinnikov et al. 2020	Adult & Adult EV	Fhe-Mir-10-P1-5p	fhe-mir-10-5p	AACCCTGTAGACCCGAGTTTGC	22	MIMAT0045213	fhe-miR-10	1	22	1	22	+	187.7	0.00056	MIR-10-5p	CCCUGUA
Fontenla et al. 2015	Newly-Excysted Juvenile (NEJ)	miR-10-5p a	fhe-mir-10-5p	AACCCTGTAGACCCGAGTTTGCA	23	MIMAT0045213	fhe-miR-10	1	23	1	23	+	197	0.00017	MIR-10-5p	CCCUGUA
Fromm et al. 2015	Adult & Adult EV	fhe-mir-novel-8	fhe-pubnovelmiR-02	ACCCTCATTTAGATCGAAGGT	21	MIMAT0023663	ame-miR-6041-3p	5	20	6	21	+	116.5	5.4	NO MATCH
Fontenla et al. 2015	Newly-Excysted Juvenile (NEJ)	fhe-novel-3	fhe-mir-11585	ACCGGTTTCGTCGTTCAACAC	21	MIMAT0045232	fhe-miR-11585	1	21	2	22	+	175.1	0.0029	NO MATCH
Xu et al. 2012	Adult	Fhe-miRNA-novel-07-5p	fhe-pubnovelmiR-03	ACGATGATGATGATGATGATTT	22	No matches were found for your nucleotide sequence									NO MATCH
Fromm et al. 2015	Adult & Adult EV	fhe-mir-novel-10	fhe-pubnovelmiR-04-3p	AGACACTCAGAGGACGATCAGT	22	MIMAT0027027	hsa-miR-3192-3p	2	17	3	18	-	113.1	8.8	NO MATCH
Fontenla et al. 2015	Newly-Excysted Juvenile (NEJ)	let-7c-5p	fhe-let-7-5p	AGAGGTAGTGACTCATATGACT	22	MIMAT0045228	fhe-let-7	1	22	2	23	+	180.7	0.0014	LET-7-5p	GAGGUAG
Ovchinnikov et al. 2020	Adult & Adult EV	Fhe-Let-7-P2-5p	fhe-let-7-5p	AGAGGTAGTGACTCATATGACT	22	MIMAT0045228	fhe-let-7	1	22	2	23	+	180.7	0.0014	LET-7-5p	GAGGUAG
Fontenla et al. 2015	Newly-Excysted Juvenile (NEJ)	miR-190-5p	fhe-mir-190-5p	AGATATGTTTGGGTTACTTGGTG	23	MIMAT0020245	egr-miR-190-5p	1	23	1	23	+	188.7	0.00049	MIR-190-5p	GAUAUGU
Fromm et al. 2015	Adult & Adult EV	fhe-mir-190	fhe-mir-190-5p	AGATATGTTTGGGTTACTTGGTG	23	MIMAT0020245	egr-miR-190-5p	1	23	1	23	+	188.7	0.00049	MIR-190-5p	GAUAUGU
Ovchinnikov et al. 2020	Adult & Adult EV	Fhe-Mir-190-P1-5p	fhe-mir-190-5p	AGATATGTTTGGGTTACTTGGTG	23	MIMAT0020245	egr-miR-190-5p	1	23	1	23	+	188.7	0.00049	MIR-190-5p	GAUAUGU
Ovchinnikov et al. 2020	Adult & Adult EV	Fhe-Mir-281-comature	fhe-pubnovelmiR-05	AGGAGGGCAATTTTATGACTTT	22	MIMAT0005989	osa-miR1438	4	22	1	19	+	123.6	2.2	NO MATCH
Ovchinnikov et al. 2020	Adult	Fhe-Mir-2160-P2-5p	fhe-mir-9389-5p	AGGCGCTTTGATTGTCCACACTGA	24	MIMAT0035318	gsa-miR-9389-5p	2	24	2	24	+	213.1	2.1e-05	NO MATCH
Ovchinnikov et al. 2020	Adult	Fhe-Mir-92-P2-comature	fhe-pubnovelmiR-06	AGGCTGTGTGTAGAGCAAGTTG	22	MIMAT0027634	hsa-miR-6867-5p	5	19	3	17	+	118.4	4.1	NO MATCH
Fromm et al. 2015	Adult & Adult EV	fhe-mir-novel-6	fhe-pubnovelmiR-07	AGTGGTGATGGTCGAGTGGTTTAG	24	MIMAT0032047	dvi-miR-279-5p	1	23	1	24	+	114.2	6.1	NO MATCH
Ovchinnikov et al. 2020	Adult	Fhe-Mir-NOV-2-5p	fhe-pubnovelmiR-07	AGTGGTGATGGTCGAGTGGTTTAGA	25	MIMAT0032047	dvi-miR-279-5p	1	25	1	26	+	116.5	4.6	NO MATCH
Xu et al. 2012	Adult	miR-novel-share-02-3p	fhe-pubnovelmiR-08	ATGAAACAGCTGTACAGTGC	20	No matches were found for your nucleotide sequence									NO MATCH
Fromm et al. 2015	Adult & Adult EV	fhe-mir-novel-12	fhe-pubnovelmiR-09	ATGAGACGGTGAGTGATGAATT	22	MIMAT0028289	mml-miR-6790-3p	1	17	6	22	-	121.2	2.9	NO MATCH
Xu et al. 2012	Adult	Fgi-miRNA-novel-01-3p	fhe-miRNA-novel-01-3p	ATGGATGGATAGATGGATGG	20	No matches were found for your nucleotide sequence									NO MATCH
Fromm et al. 2015	Adult & Adult EV	fhe-mir-10*	fhe-pubnovelmiR-10	CAAGCTCGGGTATACAGGAGCAG	23	MIMAT0016253	sja-miR-10-5p	6	23	4	21	-	124.8	1.8	MIR-10-3p	CAAGCUC
Ovchinnikov et al. 2020	Adult	Fhe-Mir-10-P3-3p	fhe-pubnovelmiR-10	CAAGCTCGGGTATACAGGAGCAG	23	MIMAT0016253	sja-miR-10-5p	6	23	4	21	-	124.8	1.8	MIR-10-3p	CAAGCUC
Xu et al. 2012	Adult	Fhe-mmu-miR-1957-3p	fhe-pubnovelmiR-11	CAGTCGGTAGAGCATCAGACT	21	MIMAT0040983	sfv-miR-S6-3p	1	16	4	19	+	115.6	6	NO MATCH
Fontenla et al. 2015	Newly-Excysted Juvenile (NEJ)	fhe-novel-1	fhe-mir-11584-3p	CATTATATAAGATTGAGGCTCT	22	MIMAT0045231	fhe-miR-11584	1	22	2	23	+	194.7	0.00023	NO MATCH
Fromm et al. 2015	Adult & Adult EV	fhe-mir-novel-4	fhe-mir-11584-3p	CATTATATAAGATTGAGGCTCT	22	MIMAT0045231	fhe-miR-11584	1	22	2	23	+	194.7	0.00023	NO MATCH
Ovchinnikov et al. 2020	Adult	Fhe-Mir-NOV-1-3p	fhe-mir-11584-3p	CATTATATAAGATTGAGGCTCT	22	MIMAT0045231	fhe-miR-11584	1	22	2	23	+	194.7	0.00023	NO MATCH
Fontenla et al. 2015	Newly-Excysted Juvenile (NEJ)	miR-36b-3p	fhe-mir-36b-3p	CCACCGGGTAGACATTCATC	20	MIMAT0045235	fhe-miR-36b	1	20	2	21	+	207.9	4.6e-05	MIR-36-3p	CACCGGG
Ovchinnikov et al. 2020	Adult	Fhe-Mir-36-P3-3p	fhe-mir-36b-3p	CCACCGGGTAGACATTCATCCGC	23	MIMAT0033515	sma-miR-36b-3p	1	23	1	23	+	215.6	1.6e-05	MIR-36-3p	CACCGGG
Fontenla et al. 2015	Newly-Excysted Juvenile (NEJ)	miR-750-3p	fhe-mir-750-3p	CCAGATCTGACTCTTCCAGCTCT	23	MIMAT0045204	fhe-miR-750	1	23	2	24	+	196	0.00018	MIR-750-3p	CAGAUCU
Ovchinnikov et al. 2020	Adult	Fhe-Mir-750-3p	fhe-mir-750-3p	CCAGATCTGACTCTTCCAGCTCTT	24	MIMAT0045204	fhe-miR-750	1	23	2	24	+	196.8	0.00017	MIR-750-3p	CAGAUCU
Fontenla et al. 2015	Newly-Excysted Juvenile (NEJ)	miR-190-3p	fhe-mir-190-3p	CCAGTGACCAAACATATTCTC	21	MIMAT0037429	egr-miR-190-3p	1	19	1	19	+	174.9	0.0035	NO MATCH
Fromm et al. 2015	Adult & Adult EV	fhe-mir-125a	fhe-mir-125b-5p	CCCCTGAGACTGATAATTGCT	21	MIMAT0045224	fhe-miR-125b	1	21	1	21	+	187.7	0.00058	MIR-10-5p	CCCUGAG
Fontenla et al. 2015	Newly-Excysted Juvenile (NEJ)	miR-125b-5p	fhe-mir-125b-5p	CCCCTGAGACTGATAATTGCTC	22	MIMAT0045224	fhe-miR-125b	1	22	1	22	+	198.5	0.00015	MIR-10-5p	CCCUGAG
Ovchinnikov et al. 2020	Adult & Adult EV	Fhe-Mir-10-P2a-5p	fhe-mir-125b-5p	CCCCTGAGACTGATAATTGCTCC	23	MIMAT0045224	fhe-miR-125b	1	22	1	22	+	200.2	0.00012	MIR-10-5p	CCCUGAG
Ovchinnikov et al. 2020	Adult	Fhe-Mir-67-comature	fhe-pubnovelmiR-12	CCTCAACAAGAAGGCTGTTGGATG	24	MIMAT0022043	aca-miR-5423	7	24	2	19	+	114	8.6	NO MATCH
Ovchinnikov et al. 2020	Adult	Fhe-Mir-NOV-6-comature	fhe-pubnovelmiR-13	CGTTGCACCGTTCGGAATTCGGGCA	25	No matches were found for your nucleotide sequence									NO MATCH
Fontenla et al. 2015	Newly-Excysted Juvenile (NEJ)	miR-96-5p	fhe-mir-96-5p	CTTGGCACTTTGGAATTGTCA	21	MIMAT0045221	fhe-miR-96	1	21	1	21	+	180.6	0.0015	MIR-96-5p	UUGGCAC
Fromm et al. 2015	Adult & Adult EV	fhe-mir-96	fhe-mir-96-5p	CTTGGCACTTTGGAATTGTCAC	22	MIMAT0033635	sma-miR-96-5p	1	22	1	22	+	190.2	0.00042	MIR-96-5p	UUGGCAC
Ovchinnikov et al. 2020	Adult	Fhe-Mir-96-5p	fhe-mir-96-5p	CTTGGCACTTTGGAATTGTCAC	22	MIMAT0033635	sma-miR-96-5p	1	22	1	22	+	190.2	0.00042	MIR-96-5p	UUGGCAC
Xu et al. 2012	Adult	Fgi-miRNA-novel-05-5p	fhe-miRNA-novel-05-5p	GACCACTTCACCTACCTCGG	20	No matches were found for your nucleotide sequence									NO MATCH
Fromm et al. 2015	Adult & Adult EV	fhe-mir-novel-13	fhe-pubnovelmiR-14	GACCGGTGGTGGTCGAGTGGGTT	23	No matches were found for your nucleotide sequence									NO MATCH
Xu et al. 2012	Adult	Fgi-miRNA-novel-03-5p	fhe-miRNA-novel-03-5p	GACGGGGTGGCCGAGTGGTTA	21	No matches were found for your nucleotide sequence									NO MATCH
Xu et al. 2012	Adult	Fgi-miRNA-novel-15-5p	fhe-miRNA-novel-15-5p	GAGAGAGAGAGAGAGGGAGAGA	22	No matches were found for your nucleotide sequence									NO MATCH
Xu et al. 2012	Adult	Fgi-miRNA-novel-06-3p	fhe-miRNA-novel-06-3p	GAGGTAGGTGAAGTGGTCGA	20	No matches were found for your nucleotide sequence									NO MATCH
Ovchinnikov et al. 2020	Adult	Fhe-Let-7-P3-5p	fhe-pubnovelmiR-15	GAGGTAGTGAGTTGTATGTCTG	22	MIMAT0006077	odi-let-7d	1	21	2	22	+	124.4	2	LET-7-5p	GAGGUAG
Xu et al. 2012	Adult	Fhe-miRNA-novel-10-5p	fhe-pubnovelmiR-16	GATGGAGTAGCTATGGGGTCT	21	No matches were found for your nucleotide sequence									NO MATCH
Fromm et al. 2015	Adult & Adult EV	fhe-mir-92b	fhe-mir-3479b-3p	GATTGCACTACTCATAGCCTTC	22	MIMAT0041731	egr-miR-3479b-3p	1	19	1	19	+	140.1	0.26	NO MATCH
Xu et al. 2012	Adult	miR-novel-share-04-3p	fhe-pubnovelmiR-17	GCCTCCATAGCTCAGTGGTCAGA	23	MIMAT0020613	mmu-miR-5106	4	23	4	23	+	116.3	5.3	NO MATCH
Xu et al. 2012	Adult	sja-let-7-5p	fhe-let-7a-5p	GGAGGTAGTTCGTTGTGTGG	20	MIMAT0010175	sja-let-7	1	20	1	20	+	119	4.1	LET-7-5p	GAGGUAG
Fromm et al. 2015	Adult & Adult EV	fhe-let-7	fhe-let-7a-5p	GGAGGTAGTTCGTTGTGTGGT	21	MIMAT0010175	sja-let-7	1	21	1	21	+	162.4	0.016	LET-7-5p	GAGGUAG
Ovchinnikov et al. 2020	Adult	Fhe-Let-7-P1-5p	fhe-let-7a-5p	GGAGGTAGTTCGTTGTGTGGT	21	MIMAT0010175	sja-let-7	1	21	1	21	+	162.4	0.016	LET-7-5p	GAGGUAG
Ovchinnikov et al. 2020	Adult	Fhe-Mir-36-P2-comature	fhe-pubnovelmiR-18	GGGTGGATACAGTCGGTTATG	21	MIMAT0033316	str-miR-7880d-3p	7	19	5	17	-	118.7	3.9	NO MATCH
Fontenla et al. 2015	Newly-Excysted Juvenile (NEJ)	fhe-novel-2	fhe-mir-11586-3p	GTAAGACGATCGTAGTTGACG	21	MIMAT0045233	fhe-miR-11586	1	21	2	22	+	174.8	0.003	NO MATCH
Fromm et al. 2015	Adult & Adult EV	fhe-mir-novel-9	fhe-pubnovelmiR-19	GTCAGCGAAGACGTCGGGAA	20	No matches were found for your nucleotide sequence									NO MATCH
Fontenla et al. 2015	Newly-Excysted Juvenile (NEJ)	miR-87-3p	fhe-mir-87-3p	GTGAGCAAAGTTTCAGGTGTGA	22	MIMAT0045220	fhe-miR-87	1	22	2	23	+	209.8	3.3e-05	MIR-87-3p	UGAGCAA
Fromm et al. 2015	Adult & Adult EV	fhe-mir-87	fhe-mir-87-3p	GTGAGCAAAGTTTCAGGTGTGA	22	MIMAT0045220	fhe-miR-87	1	22	2	23	+	209.8	3.3e-05	MIR-87-3p	UGAGCAA
Ovchinnikov et al. 2020	Adult	Fhe-Mir-87-3p	fhe-mir-87-3p	GTGAGCAAAGTTTCAGGTGTGA	22	MIMAT0045220	fhe-miR-87	1	22	2	23	+	209.8	3.3e-05	MIR-87-3p	UGAGCAA
Fromm et al. 2015	Adult & Adult EV	fhe-mir-novel-1	fhe-pubnovelmiR-20	GTGGCCTCGTAGCTCAGCTGGTAG	24	MIMAT0007584	gga-miR-1692	9	24	2	17	+	120.8	3.4	NO MATCH
Fontenla et al. 2015	Newly-Excysted Juvenile (NEJ)	miR-277-3p	fhe-mir-277-3p	TAAATGCATTTTCTGGCCCG	20	MIMAT0016269	sja-miR-277	1	20	1	20	+	120.3	3.6	MIR-277-3p	AAAUGCA
Fromm et al. 2015	Adult & Adult EV	fhe-mir-277	fhe-mir-277-3p	TAAATGCATTTTCTGGCCCGTAA	23	MIMAT0020247	egr-miR-277a-3p	1	22	1	22	+	195.5	0.00021	MIR-277-3p	AAAUGCA
Ovchinnikov et al. 2020	Adult & Adult EV	Fhe-Mir-277-P1-3p	fhe-mir-277-3p	TAAATGCATTTTCTGGCCCGTAA	23	MIMAT0020247	egr-miR-277a-3p	1	22	1	22	+	195.5	0.00021	MIR-277-3p	AAAUGCA
Fontenla et al. 2015	Newly-Excysted Juvenile (NEJ)	miR-124-3p a	fhe-mir-124-3p	TAAGGCACGCGGTGAATGTCA	21	MIMAT0016263	sja-miR-124-3p	1	21	1	21	+	201.4	0.00011	MIR-124-3p	UAAGGCA
Fromm et al. 2015	Adult & Adult EV	fhe-mir-124	fhe-mir-124-3p	TAAGGCACGCGGTGAATGTCA	21	MIMAT0016263	sja-miR-124-3p	1	21	1	21	+	201.4	0.00011	MIR-124-3p	UAAGGCA
Ovchinnikov et al. 2020	Adult	Fhe-Mir-124-3p	fhe-mir-124-3p	TAAGGCACGCGGTGAATGTCA	21	MIMAT0016263	sja-miR-124-3p	1	21	1	21	+	201.4	0.00011	MIR-124-3p	UAAGGCA
Xu et al. 2012	Adult	sja-miR-12-3p	fhe-mir-124-3p	TAAGGCACGCGGTGAATGTCA	21	MIMAT0016263	sja-miR-124-3p	1	21	1	21	+	201.4	0.00011	MIR-124-3p	UAAGGCA
Fontenla et al. 2015	Newly-Excysted Juvenile (NEJ)	miR-8-3p	fhe-mir-8-3p	TAATACTGTTTGGTAAAGATGCC	23	MIMAT0045211	fhe-miR-8	1	23	2	24	+	188.1	0.00051	MIR-8	AACACUG
Fromm et al. 2015	Adult & Adult EV	fhe-mir-8	fhe-mir-8-3p	TAATACTGTTTGGTAAAGATGCC	23	MIMAT0045211	fhe-miR-8	1	23	2	24	+	188.1	0.00051	MIR-8	AACACUG
Ovchinnikov et al. 2020	Adult	Fhe-Mir-8-3p	fhe-mir-8-3p	TAATACTGTTTGGTAAAGATGCC	23	MIMAT0045211	fhe-miR-8	1	23	2	24	+	188.1	0.00051	MIR-8	AACACUG
Xu et al. 2012	Adult	sja-miR-2e-5p	fhe-mir-2e-5p	TACCAACTTAGACTGAGTTAT	21	MIMAT0016294	sja-miR-2e-5p	1	21	1	21	+	181.9	0.0013	NO MATCH
Fontenla et al. 2015	Newly-Excysted Juvenile (NEJ)	miR-2e-5p	fhe-mir-2e-5p	TACCAACTTAGACTGCGTTAT	21	MIMAT0016294	sja-miR-2e-5p	1	21	1	21	+	181.9	0.0013	NO MATCH
Fontenla et al. 2015	Newly-Excysted Juvenile (NEJ)	fhe-novel-5	fhe-pubnovelmiR-21	TAGAGTACCTGTAGATTTAG	20	No matches were found for your nucleotide sequence									NO MATCH
Fromm et al. 2015	Adult & Adult EV	fhe-mir-novel-3	fhe-pubnovelmiR-22-3p	TAGTCACTGGGCTACGAACACG	22	No matches were found for your nucleotide sequence									NO MATCH
Ovchinnikov et al. 2020	Adult	Fhe-Mir-210-P2-comature	fhe-pubnovelmiR-22-3p	TAGTCACTGGGCTACGAACACG	22	No matches were found for your nucleotide sequence									NO MATCH
Fromm et al. 2015	Adult & Adult EV	fhe-mir-2a-B	fhe-mir-2b-3p	TATCACAGCCCTGCTTGGAACA	22	MIMAT0035273	gsa-miR-2b-3p	1	21	1	21	+	186.7	0.00061	MIR-2	AUCACAG
Ovchinnikov et al. 2020	Adult & Adult EV	Fhe-Mir-2-P4-3p	fhe-mir-2b-3p	TATCACAGCCCTGCTTGGAACACA	24	MIMAT0016248	sja-miR-2b-3p	1	24	1	24	+	197.1	0.00016	MIR-2	AUCACAG
Fontenla et al. 2015	Newly-Excysted Juvenile (NEJ)	miR-2b-3p a	fhe-mir-2b-3p	TATCACAGCCCTGCTTGGGACA	22	MIMAT0020230	egr-miR-2b-3p	1	22	1	22	+	191.3	0.00037	MIR-2	AUCACAG
Xu et al. 2012	Adult	sja-miR-2b-3p	fhe-mir-2b-3p	TATCACAGCCCTGCTTGGGACAC	23	MIMAT0016248	sja-miR-2b-3p	1	23	1	23	+	200.9	9.8e-05	MIR-2	AUCACAG
Fromm et al. 2015	Adult & Adult EV	fhe-mir-2b-A	fhe-mir-2b-3p	TATCACAGCCCTGCTTGGGACACA	24	MIMAT0016248	sja-miR-2b-3p	1	24	1	24	+	209.5	3.3e-05	MIR-2	AUCACAG
Ovchinnikov et al. 2020	Adult & Adult EV	Fhe-Mir-2-P2b-3p	fhe-mir-2b-3p	TATCACAGCCCTGCTTGGGACACA	24	MIMAT0016248	sja-miR-2b-3p	1	24	1	24	+	209.5	3.3e-05	MIR-2	AUCACAG
Fontenla et al. 2015	Newly-Excysted Juvenile (NEJ)	miR-2c-3p	fhe-mir-2c-3p	TATCACAGCCGTGCTTAAGGGCT	23	MIMAT0045207	fhe-miR-2c	1	23	2	24	+	200.5	0.0001	MIR-2	AUCACAG
Fromm et al. 2015	Adult & Adult EV	fhe-mir-2c-C	fhe-mir-2c-3p	TATCACAGCCGTGCTTAAGGGCTT	24	MIMAT0045207	fhe-miR-2c	1	23	2	24	+	199.6	0.00012	MIR-2	AUCACAG
Ovchinnikov et al. 2020	Adult	Fhe-Mir-2-P3a-3p	fhe-mir-2c-3p	TATCACAGCCGTGCTTAAGGGCTT	24	MIMAT0045207	fhe-miR-2c	1	23	2	24	+	199.6	0.00012	MIR-2	AUCACAG
Fontenla et al. 2015	Newly-Excysted Juvenile (NEJ)	miR-2e-3p a	fhe-mir-2e-3p	TATCACAGTCCAAGCTTTGG	20	MIMAT0016295	sja-miR-2e-3p	1	20	1	20	+	189.7	0.00047	MIR-2	AUCACAG
Fromm et al. 2015	Adult & Adult EV	fhe-mir-2c-A	fhe-mir-2e-3p	TATCACAGTCCAAGCTTTGGT	21	MIMAT0016295	sja-miR-2e-3p	1	21	1	21	+	182.8	0.0011	MIR-2	AUCACAG
Xu et al. 2012	Adult	sja-miR-2e-3p	fhe-mir-2e-3p	TATCACAGTCCAAGCTTTGGT	21	MIMAT0016295	sja-miR-2e-3p	1	21	1	21	+	182.8	0.0011	MIR-2	AUCACAG
Ovchinnikov et al. 2020	Adult	Fhe-Mir-2-P3b-3p	fhe-mir-2e-3p	TATCACAGTCCAAGCTTTGGTAAA	24	MIMAT0016295	sja-miR-2e-3p	1	21	1	21	+	184.1	0.00097	MIR-2	AUCACAG
Fontenla et al. 2015	Newly-Excysted Juvenile (NEJ)	miR-2d-3p	fhe-mir-2d-3p	TATCACAGTCCTGCTTAGGTG	21	MIMAT0016279	sja-miR-2d-3p	1	21	1	21	+	186.6	0.00067	MIR-2	AUCACAG
Fromm et al. 2015	Adult & Adult EV	fhe-mir-2b-C	fhe-mir-2d-3p	TATCACAGTCCTGCTTAGGTGACGA	25	MIMAT0035267	gsa-miR-2a-3p	1	24	1	24	+	195.3	0.00019	MIR-2	AUCACAG
Ovchinnikov et al. 2020	Adult	Fhe-Mir-2-P2a-3p	fhe-mir-2d-3p	TATCACAGTCCTGCTTAGGTGACGA	25	MIMAT0035267	gsa-miR-2a-3p	1	24	1	24	+	195.3	0.00019	MIR-2	AUCACAG
Fontenla et al. 2015	Newly-Excysted Juvenile (NEJ)	miR-2162-3p	fhe-mir-2162-3p	TATTATGCAACATTTCACTCT	21	MIMAT0045230	fhe-miR-2162	1	21	2	22	+	171.8	0.0045	NO MATCH
Fromm et al. 2015	Adult & Adult EV	fhe-mir-1993	fhe-mir-2162-3p	TATTATGCAACATTTCACTCT	21	MIMAT0045230	fhe-miR-2162	1	21	2	22	+	171.8	0.0045	NO MATCH
Ovchinnikov et al. 2020	Adult	Fhe-Mir-1993-3p	fhe-mir-2162-3p	TATTATGCAACATTTCACTCT	21	MIMAT0045230	fhe-miR-2162	1	21	2	22	+	171.8	0.0045	NO MATCH
Fontenla et al. 2015	Newly-Excysted Juvenile (NEJ)	miR-3479-3p	fhe-mir-3479-3p	TATTGCACTTTCCTTCGCCTTA	22	MIMAT0045227	fhe-miR-3479	1	22	2	23	+	180.1	0.0015	MIR-92-3p	AUUGCAC
Fromm et al. 2015	Adult & Adult EV	fhe-mir-92a	fhe-mir-3479-3p	TATTGCACTTTCCTTCGCCTTA	22	MIMAT0045227	fhe-miR-3479	1	22	2	23	+	180.1	0.0015	MIR-92-3p	AUUGCAC
Ovchinnikov et al. 2020	Adult & Adult EV	Fhe-Mir-92-P1-3p	fhe-mir-3479-3p	TATTGCACTTTCCTTCGCCTTA	22	MIMAT0045227	fhe-miR-3479	1	22	2	23	+	180.1	0.0015	MIR-92-3p	AUUGCAC
Fromm et al. 2015	Adult & Adult EV	fhe-mir-307	fhe-mir-307-3p	TCACAACCTACTTGATTGAG	20	MIMAT0016270	sja-miR-307	1	20	1	20	+	123.2	2.5	MIR-67-3p	CACAACC
Fontenla et al. 2015	Newly-Excysted Juvenile (NEJ)	miR-307/67-3p	fhe-mir-307-3p	TCACAACCTACTTGATTGAGGGG	23	MIMAT0041751	emu-miR-307-3p	1	23	1	23	+	200	0.00012	MIR-67-3p	CACAACC
Fontenla et al. 2015	Newly-Excysted Juvenile (NEJ)	miR-36a-3p	fhe-mir-36a-3p	TCACCGGGTAGACATTCATTCAC	23	MIMAT0045215	fhe-miR-36a	1	23	2	24	+	204.8	5.9e-05	MIR-36-3p	CACCGGG
Fromm et al. 2015	Adult & Adult EV	fhe-mir-36	fhe-mir-36a-3p	TCACCGGGTAGACATTCATTCAC	23	MIMAT0045215	fhe-miR-36a	1	23	2	24	+	204.8	5.9e-05	MIR-36-3p	CACCGGG
Ovchinnikov et al. 2020	Adult & Adult EV	Fhe-Mir-36-P1-3p	fhe-mir-36a-3p	TCACCGGGTAGACATTCATTCAC	23	MIMAT0045215	fhe-miR-36a	1	23	2	24	+	204.8	5.9e-05	MIR-36-3p	CACCGGG
Ovchinnikov et al. 2020	Adult	Fhe-Mir-NOV-3-5p	fhe-pubnovelmiR-23-3p	TCAGCACCGGCCGAAACGACA	21	No matches were found for your nucleotide sequence									NO MATCH
Fromm et al. 2015	Adult & Adult EV	fhe-mir-novel-7	fhe-pubnovelmiR-23-3p	TCAGCACCGGCCGAAACGACAC	22	No matches were found for your nucleotide sequence									NO MATCH
Fromm et al. 2015	Adult & Adult EV	fhe-mir-1992	fhe-mir-1992-3p	TCAGCAGTTGCACCATTGACG	21	MIMAT0041753	emu-miR-1992-3p	1	19	1	19	+	151.5	0.061	MIR-1002-3p	CAGCAGU
Ovchinnikov et al. 2020	Adult	Fhe-Mir-1992-3p	fhe-mir-1992-3p	TCAGCAGTTGCACCATTGACG	21	MIMAT0041753	emu-miR-1992-3p	1	19	1	19	+	151.5	0.061	MIR-1002-3p	CAGCAGU
Fromm et al. 2015	Adult & Adult EV	fhe-mir-1989	fhe-mir-1989-5p	TCAGCTGTGTTCATGTCTTCGA	22	MIMAT0009704	cte-miR-1989	1	20	1	20	+	117	5.5	NO MATCH
Ovchinnikov et al. 2020	Adult	Fhe-Mir-1989-5p	fhe-mir-1989-5p	TCAGCTGTGTTCATGTCTTCGA	22	MIMAT0009704	cte-miR-1989	1	20	1	20	+	117	5.5	NO MATCH
Ovchinnikov et al. 2020	Adult	Fhe-Mir-22-P1-comature	fhe-pubnovelmiR-24	TCAGTTCTCATTAGGCATGACATG	24	MIMAT0033588	sma-miR-745-5p	1	23	1	23	+	125.8	1.6	NO MATCH
Xu et al. 2012	Adult	Fgi-miRNA-novel-10-3p	fhe-miRNA-novel-10-3p	TCCATCATCATCATCATCATCATC	24	MIMAT0022431	ath-miR5658	2	20	1	19	-	119.7	3.7	NO MATCH
Fontenla et al. 2015	Newly-Excysted Juvenile (NEJ)	miR-3487-5p	fhe-pubnovelmiR-25	TCCCCGTAATCGAACTGTTGT	21	MIMAT0016298	sja-miR-3489	1	17	4	20	-	130.2	1	NO MATCH
Fontenla et al. 2015	Newly-Excysted Juvenile (NEJ)	miR-125a-5p	fhe-mir-125a-5p	TCCCTGAGACCCTAGAGTTTC	21	MIMAT0045223	fhe-miR-125a	1	21	1	21	+	177.5	0.0023	MIR-10-5p	CCCUGAG
Fromm et al. 2015	Adult & Adult EV	fhe-mir-125b	fhe-mir-125a-5p	TCCCTGAGACCCTAGAGTTTCC	22	MIMAT0045223	fhe-miR-125a	1	21	1	21	+	180.5	0.0015	MIR-10-5p	CCCUGAG
Ovchinnikov et al. 2020	Adult & Adult EV	Fhe-Mir-10-P2b-5p	fhe-mir-125a-5p	TCCCTGAGACCCTAGAGTTTCC	22	MIMAT0045223	fhe-miR-125a	1	21	1	21	+	180.5	0.0015	MIR-10-5p	CCCUGAG
Fromm et al. 2015	Adult & Adult EV	fhe-mir-novel-11	fhe-pubnovelmiR-26	TCCGAAAACGCGATGGAACCT	21	MIMAT0040948	bta-miR-2285ak-5p	1	18	3	20	-	117.2	4.9	NO MATCH
Ovchinnikov et al. 2020	Adult	Fhe-Mir-278-3p	fhe-mir-278-3p	TCGGTGGGAGTATCATTCGTGC	22	MIMAT0004011	sme-miR-278-3p	1	19	1	19	+	171.1	0.0054	MIR-278-3p	CGGUGGG
Fontenla et al. 2015	Newly-Excysted Juvenile (NEJ)	miR-9-5p	fhe-mir-9-5p	TCTTTGGTTATCAAGCAGTATG	22	MIMAT0045212	fhe-miR-9	1	22	1	22	+	188.7	0.00051	MIR-9	CUUUGGU
Fromm et al. 2015	Adult & Adult EV	fhe-mir-9	fhe-mir-9-5p	TCTTTGGTTATCAAGCAGTATGA	23	MIMAT0045212	fhe-miR-9	1	22	1	22	+	187.9	0.00057	MIR-9	CUUUGGU
Ovchinnikov et al. 2020	Adult	Fhe-Mir-9-5p	fhe-mir-9-5p	TCTTTGGTTATCAAGCAGTATGA	23	MIMAT0045212	fhe-miR-9	1	22	1	22	+	187.9	0.00057	MIR-9	CUUUGGU
Fromm et al. 2015	Adult & Adult EV	fhe-mir-71b	fhe-mir-71a-5p	TGAAAGACATGGGTAATGAGGT	22	MIMAT0035246	gsa-miR-71a-5p	1	20	1	20	+	189.9	0.00046	MIR-71-5p	GAAAGAC
Ovchinnikov et al. 2020	Adult & Adult EV	Fhe-Mir-71-P2-5p	fhe-mir-71a-5p	TGAAAGACATGGGTAATGAGGT	22	MIMAT0035246	gsa-miR-71a-5p	1	20	1	20	+	189.9	0.00046	MIR-71-5p	GAAAGAC
Fromm et al. 2015	Adult & Adult EV	fhe-mir-71a	fhe-mir-71b-5p	TGAAAGACGATGGTAGTGAGAT	22	MIMAT0045218	fhe-miR-71a	1	22	1	22	+	207.1	4.6e-05	MIR-71-5p	GAAAGAC
Xu et al. 2012	Adult	sja-miR-71-5p	fhe-mir-71b-5p	TGAAAGACGATGGTAGTGAGAT	22	MIMAT0045218	fhe-miR-71a	1	22	1	22	+	207.1	4.6e-05	MIR-71-5p	GAAAGAC
Fontenla et al. 2015	Newly-Excysted Juvenile (NEJ)	miR-71a-5p a	fhe-mir-71b-5p	TGAAAGACGATGGTAGTGAGATG	23	MIMAT0045218	fhe-miR-71a	1	23	1	23	+	213	2.2e-05	MIR-71-5p	GAAAGAC
Ovchinnikov et al. 2020	Adult & Adult EV	Fhe-Mir-71-P1b-5p	fhe-mir-71b-5p	TGAAAGACGATGGTAGTGAGATG	23	MIMAT0045218	fhe-miR-71a	1	23	1	23	+	213	2.2e-05	MIR-71-5p	GAAAGAC
Fontenla et al. 2015	Newly-Excysted Juvenile (NEJ)	miR-71b-5p a	fhe-mir-71c-5p	TGAAAGACTTGAGTAGTGAG	20	MIMAT0045219	fhe-miR-71b	1	20	1	20	+	119.1	4.2	MIR-71-5p	GAAAGAC
Fromm et al. 2015	Adult & Adult EV	fhe-mir-71c	fhe-mir-71c-5p	TGAAAGACTTGAGTAGTGAGACG	23	MIMAT0016260	sja-miR-71b-5p	1	23	1	23	+	201	0.0001	MIR-71-5p	GAAAGAC
Ovchinnikov et al. 2020	Adult	Fhe-Mir-71-P1a-5p	fhe-mir-71c-5p	TGAAAGACTTGAGTAGTGAGACG	23	MIMAT0016260	sja-miR-71b-5p	1	23	1	23	+	201	0.0001	MIR-71-5p	GAAAGAC
Xu et al. 2012	Adult	sja-miR-71b-5p	fhe-mir-71c-5p	TGAAAGACTTGAGTAGTGAGACG	23	MIMAT0016260	sja-miR-71b-5p	1	23	1	23	+	201	0.0001	MIR-71-5p	GAAAGAC
Fontenla et al. 2015	Newly-Excysted Juvenile (NEJ)	miR-61-3p	fhe-mir-61-3p	TGACTAGAAAGTGCACTCACTTC	23	MIMAT0016259	sja-miR-61	1	22	1	22	+	182.8	0.0011	NO MATCH
Fromm et al. 2015	Adult & Adult EV	fhe-miR-279	fhe-mir-61-3p	TGACTAGAAAGTGCACTCACTTC	23	MIMAT0016259	sja-miR-61	1	22	1	22	+	182.8	0.0011	NO MATCH
Ovchinnikov et al. 2020	Adult & Adult EV	Fhe-Mir-279-3p	fhe-mir-61-3p	TGACTAGAAAGTGCACTCACTTC	23	MIMAT0016259	sja-miR-61	1	22	1	22	+	182.8	0.0011	NO MATCH
Fontenla et al. 2015	Newly-Excysted Juvenile (NEJ)	bantam-3p a	fhe-bantam-3p	TGAGATCGCGATTAAAGCTG	20	MIMAT0045198	fhe-bantam	1	20	1	20	+	115.9	5.8	NO MATCH
Fromm et al. 2015	Adult & Adult EV	fhe-bantam	fhe-bantam-3p	TGAGATCGCGATTAAAGCTGGT	22	MIMAT0045198	fhe-bantam	1	22	1	22	+	197.6	0.00016	NO MATCH
Ovchinnikov et al. 2020	Adult & Adult EV	Fhe-Bantam-3p	fhe-bantam-3p	TGAGATCGCGATTAAAGCTGGT	22	MIMAT0045198	fhe-bantam	1	22	1	22	+	197.6	0.00016	NO MATCH
Xu et al. 2012	Adult	sja-bantam-3p	fhe-bantam-3p	TGAGATCGCGATTAAAGCTGGT	22	MIMAT0045198	fhe-bantam	1	22	1	22	+	197.6	0.00016	NO MATCH
Fromm et al. 2015	Adult & Adult EV	fhe-mir-1175	fhe-mir-755-3p	TGAGATTCAACTACTTCAGCTG	22	MIMAT0033632	sma-miR-755-3p	1	21	1	21	+	160.6	0.02	MIR-1175-3p	GAGAUUC
Ovchinnikov et al. 2020	Adult	Fhe-Mir-1175-3p	fhe-mir-755-3p	TGAGATTCAACTACTTCAGCTG	22	MIMAT0033632	sma-miR-755-3p	1	21	1	21	+	160.6	0.02	MIR-1175-3p	GAGAUUC
Fontenla et al. 2015	Newly-Excysted Juvenile (NEJ)	let-7-5p a	fhe-let-7b-5p	TGAGGTAGTAGGTTGTATAGT	21	MIMAT0000396	dme-let-7-5p	1	21	1	21	+	137.2	0.4	LET-7-5p	GAGGUAG
Fromm et al. 2015	Adult & Adult EV	fhe-mir-12	fhe-mir-12-5p	TGAGTATTTCATCAAGTAGTG	21	MIMAT0008358	tca-miR-12-5p	1	21	1	21	+	134.8	0.54	MIR-12-3p	GAGUAUU
Ovchinnikov et al. 2020	Adult	Fhe-Mir-12-5p	fhe-mir-12-5p	TGAGTATTTCATCAAGTAGTGA	22	MIMAT0009512	cte-miR-12	1	22	1	22	+	143.3	0.17	MIR-12-3p	GAGUAUU
Ovchinnikov et al. 2020	Adult	Fhe-Mir-190-P2-5p	fhe-mir-190b-5p	TGATATGTATGGTTTTCGGTTG	22	MIMAT0003747	dre-miR-190b	1	22	1	22	+	134.8	0.52	MIR-190-5p	GAUAUGU
Xu et al. 2012	Adult	Fhe-miRNA-novel-08-3p	fhe-pubnovelmiR-27	TGATGATGGATTTACTGTTGT	21	MIMAT0012356	dps-miR-2548-5p	4	20	1	17	+	117.7	5.1	NO MATCH
Fromm et al. 2015	Adult & Adult EV	fhe-mir-219	fhe-mir-219-5p	TGATTGTCCATTCGCATTTCTT	22	MIMAT0033504	sma-miR-219-5p	1	22	1	22	+	197.6	0.00016	MIR-219-5p	GAUUGUC
Fontenla et al. 2015	Newly-Excysted Juvenile (NEJ)	miR-219-5p	fhe-mir-219-5p	TGATTGTCCATTCGCATTTCTTG	23	MIMAT0020246	egr-miR-219-5p	1	23	1	23	+	205.9	5.4e-05	MIR-219-5p	GAUUGUC
Ovchinnikov et al. 2020	Adult & Adult EV	Fhe-Mir-219-5p	fhe-mir-219-5p	TGATTGTCCATTCGCATTTCTTG	23	MIMAT0020246	egr-miR-219-5p	1	23	1	23	+	205.9	5.4e-05	MIR-219-5p	GAUUGUC
Fontenla et al. 2015	Newly-Excysted Juvenile (NEJ)	miR-745-3p	fhe-mir-745-3p	TGCTGCCTTATAAGAGCTGTG	21	MIMAT0045203	fhe-miR-745a	1	21	2	22	+	179.2	0.0017	NO MATCH
Fromm et al. 2015	Adult & Adult EV	fhe-mir-745	fhe-mir-745-3p	TGCTGCCTTATAAGAGCTGTGA	22	MIMAT0045203	fhe-miR-745a	1	21	2	22	+	182.1	0.0012	NO MATCH
Xu et al. 2012	Adult	Fgi-cin-miR-4006b-3p	fhe-cin-miR-4006b-3p	TGGAACAATGTAGGTAAGGG	20	No matches were found for your nucleotide sequence									NO MATCH
Xu et al. 2012	Adult	Fgi-miRNA-novel-09-3p	fhe-cin-miR-4006b-3p	TGGAACAATGTAGGTAAGGG	20	No matches were found for your nucleotide sequence									NO MATCH
Fontenla et al. 2015	Newly-Excysted Juvenile (NEJ)	miR-7-5p	fhe-mir-7-5p	TGGAAGACTGGTGATATGTTGTT	23	MIMAT0016249	sja-miR-7-5p	1	23	1	23	+	198.3	0.00014	MIR-7	GGAAGAC
Fromm et al. 2015	Adult & Adult EV	fhe-mir-7a	fhe-mir-7-5p	TGGAAGACTGGTGATATGTTGTT	23	MIMAT0016249	sja-miR-7-5p	1	23	1	23	+	198.3	0.00014	MIR-7	GGAAGAC
Ovchinnikov et al. 2020	Adult	Fhe-Mir-7-P1-5p	fhe-mir-7-5p	TGGAAGACTGGTGATATGTTGTT	23	MIMAT0016249	sja-miR-7-5p	1	23	1	23	+	198.3	0.00014	MIR-7	GGAAGAC
Fromm et al. 2015	Adult & Adult EV	fhe-mir-7b	fhe-mir-7a-5p	TGGAAGACTTGTGATTAAGTTGT	23	MIMAT0035282	gsa-miR-7-5p	1	23	1	23	+	179.6	0.0015	MIR-7	GGAAGAC
Ovchinnikov et al. 2020	Adult	Fhe-Mir-7-P2-5p	fhe-mir-7a-5p	TGGAAGACTTGTGATTAAGTTGTT	24	MIMAT0035282	gsa-miR-7-5p	1	24	1	24	+	186.8	0.0006	MIR-7	GGAAGAC
Xu et al. 2012	Adult	miR-novel-share-03-5p	fhe-pubnovelmiR-28	TGGAAGCACTGTACAGCTGTTTT	23	MIMAT0029571	ipu-miR-7572	5	22	6	23	-	116.4	5.2	NO MATCH
Fontenla et al. 2015	Newly-Excysted Juvenile (NEJ)	miR-1-3p	fhe-mir-1-3p	TGGAATGTGGCGAAGTATGGT	21	MIMAT0045199	fhe-miR-1	1	21	2	22	+	192.3	0.00033	MIR-1	GGAAUGU
Ovchinnikov et al. 2020	Adult & Adult EV	Fhe-Mir-1-P2-3p	fhe-mir-1-3p	TGGAATGTGGCGAAGTATGGTCT	23	MIMAT0045199	fhe-miR-1	1	21	2	22	+	196.3	0.00019	MIR-1	GGAAUGU
Fromm et al. 2015	Adult & Adult EV	fhe-mir-1	fhe-mir-1b-3p	TGGAATGTTGTGAAGTATGTAC	22	MIMAT0033642	sma-miR-1b-3p	1	22	1	22	+	161.4	0.017	MIR-1	GGAAUGU
Ovchinnikov et al. 2020	Adult	Fhe-Mir-1-P1-3p	fhe-mir-1b-3p	TGGAATGTTGTGAAGTATGTAC	22	MIMAT0033642	sma-miR-1b-3p	1	22	1	22	+	161.4	0.017	MIR-1	GGAAUGU
Fromm et al. 2015	Adult & Adult EV	fhe-mir-184	fhe-mir-184-5p	TGGACGGAGATTTGTTAAGAGC	22	MIMAT0035249	gsa-miR-184a-3p	1	18	1	18	+	173.6	0.0034	MIR-184-3p	GGACGGA
Ovchinnikov et al. 2020	Adult	Fhe-Mir-184-P1-5p	fhe-mir-184-5p	TGGACGGAGATTTGTTAAGAGC	22	MIMAT0035249	gsa-miR-184a-3p	1	18	1	18	+	173.6	0.0034	MIR-184-3p	GGACGGA
Ovchinnikov et al. 2020	Adult	Fhe-Mir-184-P2-5p	fhe-mir-184-5p	TGGACGGAGATTTGTTAAGAGC	22	MIMAT0035249	gsa-miR-184a-3p	1	18	1	18	+	173.6	0.0034	MIR-184-3p	GGACGGA
Fontenla et al. 2015	Newly-Excysted Juvenile (NEJ)	miR-31-5p	fhe-mir-31-5p	TGGCAAGATTATGGCGAAGCTG	22	MIMAT0025038	sma-miR-31-5p	1	22	1	22	+	200.9	0.0001	MIR-31-5p	GGCAAGA
Fromm et al. 2015	Adult & Adult EV	fhe-mir-31	fhe-mir-31-5p	TGGCAAGATTATGGCGAAGCTGA	23	MIMAT0025038	sma-miR-31-5p	1	23	1	23	+	212.7	2.2e-05	MIR-31-5p	GGCAAGA
Ovchinnikov et al. 2020	Adult	Fhe-Mir-31-5p	fhe-mir-31-5p	TGGCAAGATTATGGCGAAGCTGA	23	MIMAT0025038	sma-miR-31-5p	1	23	1	23	+	212.7	2.2e-05	MIR-31-5p	GGCAAGA
Fromm et al. 2015	Adult & Adult EV	fhe-mir-novel-5	fhe-mir-8437-3p	TGGCGCTTAGTTATATGTCATCG	23	MIMAT0033578	sma-miR-8437-5p	1	19	1	19	+	129.9	1.1	NO MATCH
Ovchinnikov et al. 2020	Adult	Fhe-Mir-2160-P1-5p	fhe-mir-8437-3p	TGGCGCTTAGTTATATGTCATCG	23	MIMAT0033578	sma-miR-8437-5p	1	19	1	19	+	129.9	1.1	NO MATCH
Fontenla et al. 2015	Newly-Excysted Juvenile (NEJ)	miR-46/281-3p	fhe-mir-281	TGTCATGGAGTTGCTCTCTACA	22	MIMAT0045216	fhe-miR-46	1	22	2	23	+	201.2	9.9e-05	MIR-281-3p	GUCAUGG
Fromm et al. 2015	Adult & Adult EV	fhe-mir-281	fhe-mir-281	TGTCATGGAGTTGCTCTCTACA	22	MIMAT0045216	fhe-miR-46	1	22	2	23	+	201.2	9.9e-05	MIR-281-3p	GUCAUGG
Fontenla et al. 2015	Newly-Excysted Juvenile (NEJ)	miR-61-5p	fhe-mir-61-5p	TGTGAGTCTCTTTCTTGTCCATG	23	MIMAT0032138	sma-miR-61-5p	1	22	1	22	+	176.4	0.0025	NO MATCH
Fontenla et al. 2015	Newly-Excysted Juvenile (NEJ)	fhe-novel-4	fhe-mir-11587	TTCCGGCAGCTTAGTACAGCT	21	MIMAT0045234	fhe-miR-11587	1	21	2	22	+	179.3	0.0017	NO MATCH
Ovchinnikov et al. 2020	Adult	Fhe-Mir-133-3p	fhe-mir-133-3p	TTGGTCCCTATCAACCAGCTAT	22	MIMAT0016264	sja-miR-133	1	22	1	22	+	179.6	0.0017	MIR-133	UGGUCCC
Ovchinnikov et al. 2020	Adult	Fhe-Mir-210-P1-3p	fhe-mir-210-3p	TTGTGCGTCGTTTCAGTGACCGAA	24	MIMAT0009534	cte-miR-210a	1	20	2	20	+	115.2	6.1	MIR-210	UGUGCGU
Fromm et al. 2015	Adult & Adult EV	fhe-mir-novel-2	fhe-pubnovelmiR-29	TTTGCATATCTAAGTCGGACA	21	No matches were found for your nucleotide sequence									NO MATCH

### Sheet: non-redundant list
Consensus name	Mature sequence (5'-3')		yellow highlighting indicates hypothesised F. hepatica orthologues of F. gigantica sequences
fhe-bantam-3p	TGAGATCGCGATTAAAGCTGGT
fhe-let-7-5p	AGAGGTAGTGACTCATATGACT			fhe-pubnovelmiR-10	fhe-miRNA-novel-01-3p
fhe-let-7a-5p	GGAGGTAGTTCGTTGTGTGGT			fhe-pubnovelmiR-11	fhe-pubnovelmiR-10
fhe-let-7b-5p	TGAGGTAGTAGGTTGTATAGT			fhe-pubnovelmiR-11	fhe-pubnovelmiR-10
fhe-mir-1-3p	TGGAATGTGGCGAAGTATGGTCT			fhe-pubnovelmiR-12	fhe-pubnovelmiR-11
fhe-mir-10-3p	AAATTCGAGTCTACAAGGAAC			fhe-pubnovelmiR-13	fhe-pubnovelmiR-12
fhe-mir-10-5p	AACCCTGTAGACCCGAGTTTGCA			fhe-pubnovelmiR-14	fhe-pubnovelmiR-13
fhe-mir-11584-3p	CATTATATAAGATTGAGGCTCT			fhe-pubnovelmiR-15	fhe-miRNA-novel-05-5p
fhe-mir-11585	ACCGGTTTCGTCGTTCAACAC			fhe-pubnovelmiR-16	fhe-pubnovelmiR-14
fhe-mir-11586-3p	GTAAGACGATCGTAGTTGACG			fhe-pubnovelmiR-17	fhe-miRNA-novel-03-5p
fhe-mir-11587	TTCCGGCAGCTTAGTACAGCT			fhe-pubnovelmiR-18	fhe-miRNA-novel-15-5p
fhe-mir-12-5p	TGAGTATTTCATCAAGTAGTGA			fhe-pubnovelmiR-19	fhe-miRNA-novel-06-3p
fhe-mir-124-3p	TAAGGCACGCGGTGAATGTCA			fhe-pubnovelmiR-20	fhe-pubnovelmiR-15
fhe-mir-125a-5p	TCCCTGAGACCCTAGAGTTTCC			fhe-pubnovelmiR-21	fhe-pubnovelmiR-16
fhe-mir-125b-5p	CCCCTGAGACTGATAATTGCTCC			fhe-pubnovelmiR-22	fhe-pubnovelmiR-17
fhe-mir-133-3p	TTGGTCCCTATCAACCAGCTAT			fhe-pubnovelmiR-23	fhe-pubnovelmiR-18
fhe-mir-184-5p	TGGACGGAGATTTGTTAAGAGC			fhe-pubnovelmiR-24	fhe-pubnovelmiR-19
fhe-mir-190-3p	CCAGTGACCAAACATATTCTC			fhe-pubnovelmiR-25	fhe-pubnovelmiR-20
fhe-mir-190-5p	AGATATGTTTGGGTTACTTGGTG			fhe-pubnovelmiR-26	fhe-pubnovelmiR-21
fhe-mir-190b-5p	TGATATGTATGGTTTTCGGTTG			fhe-pubnovelmiR-27-3p	fhe-pubnovelmiR-22-3p
fhe-mir-1989-5p	TCAGCTGTGTTCATGTCTTCGA			fhe-pubnovelmiR-27-3p	fhe-pubnovelmiR-22-3p
fhe-mir-1992-3p	TCAGCAGTTGCACCATTGACG			fhe-pubnovelmiR-28-3p	fhe-pubnovelmiR-23-3p
fhe-mir-1b-3p	TGGAATGTTGTGAAGTATGTAC			fhe-pubnovelmiR-28-3p	fhe-pubnovelmiR-23-3p
fhe-mir-210-3p	TTGTGCGTCGTTTCAGTGACCGAA			fhe-pubnovelmiR-29	fhe-pubnovelmiR-24
fhe-mir-2162-3p	TATTATGCAACATTTCACTCT			fhe-pubnovelmiR-30	fhe-miRNA-novel-10-3p
fhe-mir-219-5p	TGATTGTCCATTCGCATTTCTTG			fhe-pubnovelmiR-31	fhe-pubnovelmiR-25
fhe-mir-277-3p	TAAATGCATTTTCTGGCCCGTAA			fhe-pubnovelmiR-32	fhe-pubnovelmiR-26
fhe-mir-277a-3p	AAAATGCATCATCTACCCGAGA			fhe-pubnovelmiR-33	fhe-pubnovelmiR-27
fhe-mir-278-3p	TCGGTGGGAGTATCATTCGTGC			fhe-pubnovelmiR-34	fhe-cin-miR-4006b-3p
fhe-mir-281	TGTCATGGAGTTGCTCTCTACA			fhe-pubnovelmiR-34	fhe-cin-miR-4006b-3p
fhe-mir-2a-3p	TCACAGCCAGAATTGATGAACG			fhe-pubnovelmiR-35	fhe-pubnovelmiR-28
fhe-mir-2b-3p	TATCACAGCCCTGCTTGGGACACA			fhe-pubnovelmiR-36	fhe-pubnovelmiR-29
fhe-mir-2c-3p	TATCACAGCCGTGCTTAAGGGCTT
fhe-mir-2d-3p	TATCACAGTCCTGCTTAGGTGACGA
fhe-mir-2e-3p	TATCACAGTCCAAGCTTTGGTAAA
fhe-mir-2e-5p	TACCAACTTAGACTGAGTTAT
fhe-mir-2f-3p	TCACAGCCAATATTGATGCCTG
fhe-mir-307-3p	TCACAACCTACTTGATTGAGGGG
fhe-mir-31-5p	TGGCAAGATTATGGCGAAGCTGA
fhe-mir-3479-3p	TATTGCACTTTCCTTCGCCTTA
fhe-mir-3479b-3p	GATTGCACTACTCATAGCCTTC
fhe-mir-36a-3p	TCACCGGGTAGACATTCATTCAC
fhe-mir-36b-3p	CCACCGGGTAGACATTCATCCGC
fhe-mir-61-3p	TGACTAGAAAGTGCACTCACTTC
fhe-mir-61-5p	TGTGAGTCTCTTTCTTGTCCATG
fhe-mir-7-5p	TGGAAGACTGGTGATATGTTGTT
fhe-mir-71a-5p	TGAAAGACATGGGTAATGAGGT
fhe-mir-71b-5p	TGAAAGACGATGGTAGTGAGATG
fhe-mir-71c-5p	TGAAAGACTTGAGTAGTGAGACG
fhe-mir-745-3p	TGCTGCCTTATAAGAGCTGTGA
fhe-mir-745b-3p	AAGCTGCCAAGCGAAGGGCCAAG
fhe-mir-750-3p	CCAGATCTGACTCTTCCAGCTCTT
fhe-mir-755-3p	TGAGATTCAACTACTTCAGCTG
fhe-mir-7a-5p	TGGAAGACTTGTGATTAAGTTGTT
fhe-mir-8-3p	TAATACTGTTTGGTAAAGATGCC
fhe-mir-8437-3p	TGGCGCTTAGTTATATGTCATCG
fhe-mir-87-3p	GTGAGCAAAGTTTCAGGTGTGA
fhe-mir-9-5p	TCTTTGGTTATCAAGCAGTATGA
fhe-mir-9389-5p	AGGCGCTTTGATTGTCCACACTGA
fhe-mir-96-5p	CTTGGCACTTTGGAATTGTCAC
fhe-pubnovelmiR-1	AAACAGCTGTACAGTGCTTCT
fhe-miRNA-novel-01-3p	ATGGATGGATAGATGGATGG
fhe-pubnovelmiR-10	CAAGCTCGGGTATACAGGAGCAG
fhe-pubnovelmiR-10	CAGTCGGTAGAGCATCAGACT
fhe-pubnovelmiR-11	CCTCAACAAGAAGGCTGTTGGATG
fhe-pubnovelmiR-12	CGTTGCACCGTTCGGAATTCGGGCA
fhe-pubnovelmiR-13	GACCACTTCACCTACCTCGG
fhe-miRNA-novel-05-5p	GACCGGTGGTGGTCGAGTGGGTT
fhe-pubnovelmiR-14	GACGGGGTGGCCGAGTGGTTA
fhe-miRNA-novel-03-5p	GAGAGAGAGAGAGAGGGAGAGA
fhe-miRNA-novel-15-5p	GAGGTAGGTGAAGTGGTCGA
fhe-miRNA-novel-06-3p	ACCCTCATTTAGATCGAAGGT
fhe-pubnovelmiR-15	GAGGTAGTGAGTTGTATGTCTG
fhe-pubnovelmiR-16	GATGGAGTAGCTATGGGGTCT
fhe-pubnovelmiR-17	GCCTCCATAGCTCAGTGGTCAGA
fhe-pubnovelmiR-18	GGGTGGATACAGTCGGTTATG
fhe-pubnovelmiR-19	GTCAGCGAAGACGTCGGGAA
fhe-pubnovelmiR-20	GTGGCCTCGTAGCTCAGCTGGTAG
fhe-pubnovelmiR-21	TAGAGTACCTGTAGATTTAG
fhe-pubnovelmiR-22-3p	TAGTCACTGGGCTACGAACACG
fhe-pubnovelmiR-23-3p	TCAGCACCGGCCGAAACGACAC
fhe-pubnovelmiR-24	TCAGTTCTCATTAGGCATGACATG
fhe-pubnovelmiR-3	ACGATGATGATGATGATGATTT
fhe-pubnovelmiR-30	TCCATCATCATCATCATCATCATC
fhe-pubnovelmiR-31	TCCCCGTAATCGAACTGTTGT
fhe-pubnovelmiR-32	TCCGAAAACGCGATGGAACCT
fhe-pubnovelmiR-33	TGATGATGGATTTACTGTTGT
fhe-pubnovelmiR-34	TGGAACAATGTAGGTAAGGG
fhe-pubnovelmiR-35	TGGAAGCACTGTACAGCTGTTTT
fhe-pubnovelmiR-36	TTTGCATATCTAAGTCGGACA
fhe-pubnovelmiR-4-3p	AGACACTCAGAGGACGATCAGT
fhe-pubnovelmiR-5	AGGAGGGCAATTTTATGACTTT
fhe-pubnovelmiR-6	AGGCTGTGTGTAGAGCAAGTTG
fhe-pubnovelmiR-7	AGTGGTGATGGTCGAGTGGTTTAG
fhe-pubnovelmiR-8	ATGAAACAGCTGTACAGTGC
fhe-pubnovelmiR-9	ATGAGACGGTGAGTGATGAATT
