## Supplementary Table 2 for "Developmental regulation and functional prediction of microRNAs in an expanded *Fasciola hepatica* miRNome"

### Sheet: Sheet1
SUPPLEMENTARY TABLE 2: Results of miRDeep2 analysis of Fasciola hepatica micro (mi)RNA sequencing data.
miRDeep2 tag id	Consensus miRNA name	Previously reported in reference (1, Xu; 2,Fontenla; 3,Fromm; 4,Ovchinnikov)	RNA-Seq reads coverage (total no. reads)																					Consensus mature sequence	Mature length	Consensus star sequence	Consensus precursor sequence	Precursor genome coordinate (F. hepatica PRJEB25283 WBPS13)	SSEARCH mature sequence vs mirbase v22									Mature sequence vs mirgenedb
			Met			NEJ			NEJgrow			Adult			NEJ EV			Adult EV			TOTAL COVERAGE
			Mature	Loop	Star	Mature	Loop	Star	Mature	Loop	Star	Mature	Loop	Star	Mature	Loop	Star	Mature	Loop	Star	Mature	Loop	Star						Accession	ID	Query start	Query end	Subject start	Subject end	Strand	Score	Evalue	Seed	Family vs mirgenedb
scaffold10x_1279_pilon_16426	fhe-let-7a-5p	1,3,4	2	0	0	38	0	2	1720	3	26	553	34	6				250	2	4	2563	39	38	ggaggtagttcgttgtgtggt	21	catgcaaccgactaactttctca	ggaggtagttcgttgtgtggtttgccttggatcatccgagaaatcacatagaaccatgcaaccgactaactttctca	scaffold10x_1279_pilon:1764529..1764606:+	MIMAT0010175	sja-let-7	1	21	1	21	+	162.4	0.016	GAGGUAG	LET-7-P2b2
scaffold10x_2049_pilon_36906	fhe-mir-10-3p	2				959	0	0	2531	0	5	4568	0	20				1153	0	1	9211	0	26	aaattcgagtctacaaggaac	21	accctgtagacccgagtttgc	accctgtagacccgagtttgcatgcactggattcaaattcgagtctacaaggaac	scaffold10x_2049_pilon:649837..649892:+	MIMAT0016254	sja-miR-10-3p	1	20	1	20	+	154.2	0.041	CCCUGUA	MIR-10-P1
scaffold10x_2049_pilon_36906	fhe-mir-10-5p	1,2,3,4	4568	0	20										12	0	0				4580	0	20	aaccctgtagacccgagtttgc	22	aaattcgagtctacaaggaacg	aaccctgtagacccgagtttgcatgcactggattcaaattcgagtctacaaggaacg	scaffold10x_2049_pilon:649837..649892:+	MIMAT0045213	fhe-miR-10	1	22	1	22	+	187.7	0.00056	GAAGCUC	MIR-10-P1
scaffold10x_284_pilon_7059	fhe-mir-11584-3p	2,3,4	86	0	0	1973	0	1	2808	0	3	13	0	0				684	0	0	5564	0	4	cattatataagattgaggctct	22	cgcctgaatcttatataaagg	cgcctgaatcttatataaaggaaaatctacttgcatttttcgcacccattatataagattgaggctct	scaffold10x_284_pilon:3586231..3586299:+	MIMAT0045231	fhe-miR-11584	1	22	2	23	+	194.7	0.00023	NO MATCH
scaffold10x_1343_pilon_45664	fhe-mir-12-5p	3,4				14	0	0	66	0	1	2	0	0				36	0	14	118	0	15	tgagtatttcatcaagtagtg	21	gctacttttgaaatactgcacg	tgagtatttcatcaagtagtgagagctaattgatttcgctacttttgaaatactgcacg	scaffold10x_1343_pilon:147217..147276:+	MIMAT0008358	tca-miR-12-5p	1	21	1	21	+	134.8	0.54	GAGUAUU	MIR-12
scaffold10x_730_pilon_9698	fhe-mir-124-3p	1,2,3,4	55	0	0	907	0	2	1755	0	6	1	0	0							2718	0	8	taaggcacgcggtgaatgtc	20	gcattttccgtggtagccttgat	gcattttccgtggtagccttgatctgctcatactgacaggcattaaggcacgcggtgaatgtc	scaffold10x_730_pilon:341039..341102:-	MIMAT0016263	sja-miR-124-3p	1	20	1	20	+	132.1	0.77	UAAGGCA	MIR-124-P3-V2
scaffold10x_1304_pilon_39194	fhe-mir-125a-5p	2,3,4	264	0	4	5041	0	148	13498	0	540	213	31	48	3	0	0	3628	4	108	22647	35	848	tccctgagaccctagagtttc	21	aaattctatggtttcaggtta	tccctgagaccctagagtttcccagcttgtcaaagctcacgttcaacggaaattctatggtttcaggtta	scaffold10x_1304_pilon:293074..293144:+	MIMAT0045223	fhe-miR-125a	1	21	1	21	+	177.5	0.0023	CCCUGAG	MIR-10-P3c
scaffold10x_677_pilon_22929	fhe-mir-125b-3p		17	0	0	159	0	10	161	0	17	30	0	3							367	0	30	agcaattttctctctcaggtat	22	ccctgagactgataattgctcctct	ccctgagactgataattgctcctctgtcagattgctgcacgcactgattttcctctcggagcaattttctctctcaggtat	scaffold10x_677_pilon:848665..848746:+	MIMAT0045038	pab-miR1312c	2	21	1	20	-	130.2	0.97	NO MATCH
scaffold10x_677_pilon_22929	fhe-mir-125b-5p	2,3,4													76	0	0				76	0	0	cccctgagactgataattgctc	22	gcaattttctctctcaggtatg	cccctgagactgataattgctcctctgtcagattgctgcacgcactgattttcctctcggagcaattttctctctcaggtatg	scaffold10x_677_pilon:848664..848747:+	MIMAT0045224	fhe-miR-125b	1	22	1	22	+	198.5	0.00015	NO MATCH
scaffold10x_513_pilon_2478	fhe-mir-184-5p	3,4	70	0	0	1485	0	0	2728	0	0							6	0	0	4289	0	0	tggacggagatttgttaagagc	22	cacaaactttctctctgttcatc	tggacggagatttgttaagagcaggtggcagaccaaacgtcttatactcgactttgatcttcatgcacaaactttctctctgttcatc	scaffold10x_513_pilon:2974339..2974427:+	MIMAT0035249	gsa-miR-184a-3p	1	18	1	18	+	173.6	0.0034	GGACGGA	MIR-184
scaffold10x_203_pilon_8967	fhe-mir-190b-5p	4	863	0	5	10669	0	182	10804	0	265							121	0	28	22457	0	480	tgatatgtatggttttcggttg	22	cccggaacccgtacatctcgtct	tgatatgtatggttttcggttgtgtctattgtggcccgtcccacacccccggaacccgtacatctcgtct	scaffold10x_203_pilon:1488470..1488540:-	MIMAT0003747	dre-miR-190b	1	22	1	22	+	134.8	0.52	GAUAUGU	MIR-190-5P
scaffold10x_75_pilon_13029	fhe-mir-1989-5p	3,4	2	0	0	22	0	1	106	0	2	49	2	0	1	0	0	1764	0	0	1944	2	3	tcagctgtgttcatgtcttcga	22	gaacacgtgagcacaactaatg	tcagctgtgttcatgtcttcgagtgagagcacacacgtatctcgtttatattcctcgaacacgtgagcacaactaatg	scaffold10x_75_pilon:1266023..1266101:-	MIMAT0009704	cte-miR-1989	1	20	1	20	+	117	5.5	GAACACA	MIR-317
scaffold10x_520_pilon_630	fhe-mir-2162-3p	2,3,4							4864	0	1754				1	0	0	1275	0	21	6140	0	1775	tattatgcaacatttcactct	21	agtgggatggttgcatacgaaca	agtgggatggttgcatacgaacaaagccgtttgtattatgcaacatttcactct	scaffold10x_520_pilon:8307705..8307759:-	MIMAT0045230	fhe-miR-2162	1	21	2	22	+	171.8	0.0045	NO MATCH
scaffold10x_520_pilon_630	fhe-mir-2162-5p		197	0	91	2295	0	1364										74	0	20	2566	0	1475	agtgggatggttgcatacga	20	tattatgcaacatttcactc	agtgggatggttgcatacgaacaaagccgtttgtattatgcaacatttcactc	scaffold10x_520_pilon:8307706..8307759:-	No matches were found for your nucleotide sequence									NO MATCH
scaffold10x_208_pilon_25163	fhe-mir-277-3p	2,3,4	386	0	0	4783	0	0	14879	0	17	2302	0	3	3	0	0	1	0	0	22354	0	20	taaatgcattttctggcccgta	22	atgggcagaaatgcgattctaca	atgggcagaaatgcgattctacatcacgctcccgcgtcgaaagacgtgtgggtgagctccaacaatgtaaatgcattttctggcccgta	scaffold10x_208_pilon:1598517..1598606:+	MIMAT0020247	egr-miR-277a-3p	1	22	1	22	+	194.2	0.00025	AAAUGCA	MIR-277
scaffold10x_286_pilon_18264	fhe-mir-2a-3p	2,3,4	1125	0	0							15	0	2	5	0	0				1145	0	2	tcacagccagaattgatgaac	21	cagtcaatactggctggaggca	cagtcaatactggctggaggcaccgtaagtctgtcacagccagaattgatgaac	scaffold10x_286_pilon:1213118..1213172:-	MIMAT0045205	fhe-miR-2a	1	21	2	22	+	185.7	0.00072	CACAGCC	MIR-2-O30
scaffold10x_286_pilon_18264	fhe-mir-2a-5p					22	0	2	90	0	7							5	0	0	117	0	9	cagtcaatactggctggaggca	22	tcacagccagaattgatgaac	cagtcaatactggctggaggcaccgtaagtctgtcacagccagaattgatgaac	scaffold10x_286_pilon:1213118..1213172:-	MIMAT0025029	sma-miR-2a-5p	1	22	1	22	+	158.6	0.024	CACAGCC	MIR-2-O30
scaffold10x_217_pilon_2099	fhe-mir-2b-1-3p	1,2,3,4	97	0	21				22202	0	30	266	0	2				1481	0	1	24046	0	54	tatcacagccctgcttggaacac	23	ggtttcaagtggctgtgcttta	ggtttcaagtggctgtgctttattgttgaagtatatcacagccctgcttggaacac	scaffold10x_217_pilon:5533090..5533146:+	MIMAT0016248	sja-miR-2b-3p	1	23	1	23	+	188.9	0.00046	AUCACAG	MIR-2-o27b
scaffold10x_286_pilon_18262	fhe-mir-2b-2-3p	1,2,3,4				1230	0	1	5716	0	7	147	0	3	1	0	0	957	0	0	8051	0	11	tatcacagccctgcttgggac	21	cctcgggggttgtgacaca	cctcgggggttgtgacacatggcgccattgtatcacagccctgcttgggac	scaffold10x_286_pilon:1213023..1213074:-	MIMAT0020230	egr-miR-2b-3p	1	21	1	21	+	182.5	0.0011	AUCACAG	MIR-2-o27b
scaffold10x_286_pilon_18262	fhe-mir-2b-2-5p		9	0	5																9	0	5	cgtcctcgggggttgtgacaca	22	tatcacagccctgcttgggacac	cgtcctcgggggttgtgacacatggcgccattgtatcacagccctgcttgggacac	scaffold10x_286_pilon:1213021..1213077:-	No matches were found for your nucleotide sequence									AUCACAG	MIR-2-o27b
scaffold10x_286_pilon_18260	fhe-mir-2c-3p	1,2,3,4	145	0	2							804	0	0				634	0	0	1583	0	2	tatcacagtccaagctttggt	21	caacttagactgcgttata	caacttagactgcgttatactgccattgtctcgtgtatcacagtccaagctttggt	scaffold10x_286_pilon:1212925..1212981:-	MIMAT0016295	sja-miR-2e-3p	1	21	1	21	+	182.8	0.0011	AUCACAG	MIR-2-o27b
scaffold10x_286_pilon_18260	fhe-mir-2c-5p														1	0	0				1	0	0	taccaacttagactgcgttat	21	atcacagtccaagctttggtaag	taccaacttagactgcgttatactgccattgtctcgtgtatcacagtccaagctttggtaag	scaffold10x_286_pilon_18260	MIMAT0016295	sja-miR-2e-3p	1	21	1	21	+	182.8	0.0011	AUCACAG	MIR-2-o27b
scaffold10x_1859_pilon_34428	fhe-mir-307-3p	2,3	56	0	15	1361	2	44	5370	10	70	73	0	1				15	0	0	6875	12	130	tcacaacctacttgattgagg	21	tcaacaagaaggctgttgga	tcaacaagaaggctgttggatgccattcataacgtcattgcatcacaacctacttgattgagg	scaffold10x_1859_pilon:606879..606942:-	MIMAT0041336	egr-miR-307-3p	1	21	1	21	+	180	0.0016	CACAACC	MIR-67-v1
scaffold10x_973_pilon_22675	fhe-mir-31-3p		909	0	1				13677	0	8	117	0	0				20	0	0	14723	0	9	agctacaccatattttgcccacg	23	ttggcaagattatggcgaagctga	ttggcaagattatggcgaagctgagtgttaatagtgtccagctacaccatattttgcccacg	scaffold10x_973_pilon:317928..317989:-	MIMAT0016256	sja-miR-31-3p	1	21	1	21	+	131.6	0.81	GGCAAGA	MIR-31
scaffold10x_973_pilon_22675	fhe-mir-31-5p	2,3,4				8	0	0													8	0	0	tggcaagattatggcgaagctg	22	agctacaccatattttgcccacg	tggcaagattatggcgaagctgagtgttaatagtgtccagctacaccatattttgcccacg	scaffold10x_973_pilon:317928..317989:-	MIMAT0025038	sma-miR-31-5p	1	22	1	22	+	200.9	0.0001	NO MATCH
scaffold10x_1600_pilon_42804	fhe-mir-36a-3p	2,3,4	552	0	0	3392	0	0	2489	0	2	11	0	0				10	0	0	6454	0	2	tcaccgggtagacattcattc	21	ggatggtgtccgttcggtca	ggatggtgtccgttcggtcacctagcaaagttaccgatctttggtagctggtcaccgggtagacattcattc	scaffold10x_1600_pilon:477531..477603:-	MIMAT0045215	fhe-miR-36a	1	21	2	22	+	190.2	0.00039	CACCGGG	MIR-36
scaffold10x_1639_pilon_34519	fhe-mir-46-3p		325	0	28										4	0	0				329	0	28	tgtcatggagttgctctctaca	22	aggagggcaattttatgactt	aggagggcaattttatgactttcacggtctgtatcccgagaatctcggtagtatatagcctggccaatgtcatggagttgctctctaca	scaffold10x_1639_pilon:368388..368477:-	MIMAT0045216	fhe-miR-46	1	22	2	23	+	201.2	9.9e-05	GUCAUGG	MIR-281
scaffold10x_1639_pilon_34519	fhe-mir-46-5p					1215	1	7	1249	2	6	3	1	6				23	0	0	2490	4	19	aggagggcaattttatgacttt	22	tgtcatggagttgctctctaca	aggagggcaattttatgactttcacggtctgtatcccgagaatctcggtagtatatagcctggccaatgtcatggagttgctctctaca	scaffold10x_1639_pilon:368388..368477:-	MIMAT0005989	osa-miR1438	4	22	1	19	+	123.6	2.2	GUCAUGG	MIR-281
scaffold10x_286_pilon_18266	fhe-mir-71a-3p					624	0	67	623	0	54	15	0	4							1262	0	125	tctccctaccccgtcttttctg	22	tgaaagacgatggtagtgaga	tgaaagacgatggtagtgagatgcaaaacgtttgccgttcatctccctaccccgtcttttctg	scaffold10x_286_pilon:1213210..1213273:-	MIMAT0037425	egr-miR-71-3p	1	20	1	20	+	131.9	0.74	GAAAGAC	MIR-71
scaffold10x_286_pilon_18266	fhe-mir-71a-5p	1,2,3,4	1005	0	15										6	0	0				1011	0	15	tgaaagacgatggtagtgagatg	23	tctccctaccccgtcttttctg	tgaaagacgatggtagtgagatgcaaaacgtttgccgttcatctccctaccccgtcttttctg	scaffold10x_286_pilon:1213210..1213273:-	MIMAT0045218	fhe-miR-71a	1	23	1	23	+	213	2.2e-05	GAAAGAC	MIR-71
scaffold10x_466_pilon_25379	fhe-mir-71b-5p	1,2,3,4	19	0	3	157	0	66	4219	0	137	117	0	0	1	0	0	320	0	0	4833	0	206	tgaaagacttgagtagtgagacgca	25	cctcatacccagtctttcgtg	tgaaagacttgagtagtgagacgcatgccggttaccgtcatgtggtcaagccatacttcggtcccggcgcctcatacccagtctttcgtg	scaffold10x_466_pilon:934222..934312:-	MIMAT0016260	sja-miR-71b-5p	1	23	1	23	+	207.9	4.2e-05	GAAAGAC	MIR-71
scaffold10x_313_pilon_5822	fhe-mir-745-3p	2,3				278	0	48	594	2	182							32	0	12	904	2	242	tgctgccttataagagctgtg	21	tcagttctcattaggcatgac	tcagttctcattaggcatgacatgctgcaataaagaaaacaaatgcccatgctgccttataagagctgtg	scaffold10x_313_pilon:3596132..3596202:-	MIMAT0045203	fhe-miR-745a	1	21	2	22	+	179.2	0.0017	NO MATCH
scaffold10x_313_pilon_5822	fhe-mir-745-5p		2	0	3							34	0	16							36	0	19	tcagttctcattaggcatgac	21	tgctgccttataagagctgtg	tcagttctcattaggcatgacatgctgcaataaagaaaacaaatgcccatgctgccttataagagctgtg	scaffold10x_313_pilon:3596132..3596202:-	MIMAT0018301	gma-miR4387d	7	20	7	20	+	111.2	9.8	NO MATCH
scaffold10x_313_pilon_5820	fhe-mir-745b-3p	2,3	32	0	0	680	0	1	3025	0	11	178	0	1				213	0	1	4128	0	14	aaagctgccaagcgaagggc	20	tgctattcccttggctgcattc	tgctattcccttggctgcattccagtgcaataaaatgaaagctgccaagcgaagggc	scaffold10x_313_pilon:3595983..3596040:-	MIMAT0045217	fhe-miR-745b	1	20	2	21	+	116.3	5.8	AGCUGCC	MIR-22-P2
scaffold10x_53_pilon_5833	fhe-mir-8-3p	2,3,4	32	0	0	625	0	2	1682	0	0	22	0	0				121	0	0	2482	0	2	taatactgtttggtaaagatg	21	tctttccccgcagtattgga	tctttccccgcagtattggacagttttatattctctaatactgtttggtaaagatg	scaffold10x_53_pilon:64643..64699:+	MIMAT0045211	fhe-miR-8	1	21	2	22	+	164.8	0.01	AAUACUG	MIR-8
scaffold10x_1194_pilon_23114	fhe-mir-8437-3p	3				2	0	0	2	0	0	107	0	3				79	0	6	190	0	9	aggacaaatactaagcgcccaga	23	tggcgcttagttatatgtcatcg	tggcgcttagttatatgtcatcgtggtttgacagtgtcaactggaacctgttttgtgatcgaggacaaatactaagcgcccaga	scaffold10x_1194_pilon:1696570..1696654:-	MIMAT0033579	sma-miR-8437-3p	4	23	3	22	+	127.4	1.3	NO MATCH
scaffold10x_1074_pilon_14883	fhe-mir-96-5p	2,3,4	36	0	0	293	0	0	525	0	0	102	0	0				90	0	0	1046	0	0	cttggcactttggaattgtcac	22	ggcggttactcagtgccaaaaa	cttggcactttggaattgtcacaagctctttggggcggttactcagtgccaaaaa	scaffold10x_1074_pilon:1749658..1749713:-	MIMAT0033635	sma-miR-96-5p	1	22	1	22	+	190.2	0.00042	UUGGCAC	MIR-96-P2h
scaffold10x_1_pilon_15512	fhe-novelmir-1-3p		8	2	0	182	71	1													190	73	1	tttatctcgtccaggtagacc	21	tttgcgctgcagcatagaaagct	tttgcgctgcagcatagaaagcttctgttttaatcgacaaaaactgtttagtttatctcgtccaggtagacc	scaffold10x_1_pilon:739903..739975:-	No matches were found for your nucleotide sequence									NO MATCH
scaffold10x_166_pilon_9076	fhe-novelmir-10-5p																	62	0	38	62	0	38	tccccgatcaaagatgcaagc	21	ttgatccaagatcggtgcact	tccccgatcaaagatgcaagcattctgcgggtacttgatccaagatcggtgcact	scaffold10x_166_pilon:787334..787389:-	MIMAT0049732	aof-miR12149	4	17	1	14	-	112	9.6	NO MATCH
scaffold10x_166_pilon_9125	fhe-novelmir-11-5p		5	0	0	72	0	8	30	0	10										107	0	18	gctccaaaaccgctctgaaacc	22	ttttcgagcggtttccgagtgg	gctccaaaaccgctctgaaaccaatcggtttttaaccggttttcgagcggtttccgagtgg	scaffold10x_166_pilon:2768540..2768601:-	MIMAT0012491	dsi-miR-992-5p	1	16	5	20	-	116.1	6	NO MATCH
scaffold10x_1705_pilon_36420	fhe-novelmir-12-3p		35	0	2	421	0	3				13	0	1							469	0	6	ttcaggatccgggcgaagac	20	tacgcctactttcctccaac	tacgcctactttcctccaactcttcggatcgcttcaggatccgggcgaagac	scaffold10x_1705_pilon:760218..760270:-	No matches were found for your nucleotide sequence									NO MATCH
scaffold10x_196_pilon_34891	fhe-novelmir-13-3p								163	0	48										163	0	48	agatgttggctttagtatact	21	gaagaactattgcacaacact	gaagaactattgcacaacactaaaagagatgttggctttagtatact	scaffold10x_196_pilon:487912..487959:+	No matches were found for your nucleotide sequence									NO MATCH
scaffold10x_196_pilon_34894	fhe-novelmir-14-3p								15	0	1										15	0	1	ccaccgtcatcggttacttt	20	agtggtgatggtcgagtggta	agtggtgatggtcgagtggtacagagcgcttgatatccacctcaggggtcgggggttcgaatccccaccgtcatcggttacttt	scaffold10x_196_pilon:505825..505909:+	No matches were found for your nucleotide sequence									NO MATCH
scaffold10x_202_pilon_34195	fhe-novelmir-15-5p					32	0	1													32	0	1	tccccaccatcgtcggttact	21	accggtgatggtcaagtgattt	accggtgatggtcaagtgatttagagcgtttgcttaccacctcggaggtcagaggttcgaatccccaccatcgtcggttact	scaffold10x_202_pilon:831797..831879:+	No matches were found for your nucleotide sequence									NO MATCH
scaffold10x_206_pilon_29665	fhe-novelmir-16-3p											30	0	11							30	0	11	gtggatgatgcacaccaaaaacc	23	tgatttgtgcaacaccaactg	gtggatgatgcacaccaaaaaccaccgattgaatctgatatggttgatttgtgcaacaccaactg	scaffold10x_206_pilon:1399234..1399299:-	MIMAT0018108	hsa-miR-3681-5p	1	15	3	17	+	115.5	6.1	NO MATCH
scaffold10x_213_pilon_3777	fhe-novelmir-17-5p					8	0	0	6	0	1										14	0	1	ttaccgatgacgccttttgct	21	gcaagtcagcgtcgtcggata	gcaagtcagcgtcgtcggataagacattaccgatgacgccttttgct	scaffold10x_213_pilon:2734256..2734303:-	MIMAT0011742	osa-miR2118c	1	21	1	21	+	117.1	5	NO MATCH
scaffold10x_22_pilon_10626	fhe-novelmir-18-5p					544	0	1	479	0	0	408	0	0				96	0	0	1527	0	1	gaggtacattcgctaacgactga	23	tcagtggttagttatgtgcccatatgg	gaggtacattcgctaacgactgaagtacttcagtggttagttatgtgcccatatgg	scaffold10x_22_pilon:2542071..2542127:+	MIMAT0046286	pte-miR-3477-5p	7	23	7	23	+	114.7	6.5	NO MATCH
scaffold10x_2330_pilon_44661	fhe-novelmir-19-5p					11	0	1	83	0	0										94	0	1	aaccggtgttggtcaggtgatt	22	atccctgccaccaccggccact	aaccggtgttggtcaggtgattcagagcattcgattaccgcctccgaggtcagaggttcgaatccctgccaccaccggccact	scaffold10x_2330_pilon:24374..24457:-	MIMAT0007207	oan-miR-1401-5p	7	20	4	17	-	111.9	9.7	NO MATCH
scaffold10x_1013_pilon_12159	fhe-novelmir-2-3p		1	0	1																1	0	1	atcggcctttgagactatgggg	22	aagtctcagggtttggttgc	aagtctcagggtttggttgccgcctatctctaacagtgccatcggcctttgagactatgggg	scaffold10x_1013_pilon:2067987..2068049:+	MIMAT0046658	bta-miR-11999	2	18	6	22	-	128.6	1.1	NO MATCH
scaffold10x_1013_pilon_12159	fhe-novelmir-2-5p					35	0	0	70	0	3	5	0	1							110	0	4	aagtctcagggtttggttgc	20	atcggcctttgagactatggg	aagtctcagggtttggttgccgcctatctctaacagtgccatcggcctttgagactatggg	scaffold10x_1013_pilon:2067987..2068048:+	MIMAT0016792	cin-miR-4180-5p	5	20	5	20	-	140.5	0.26	NO MATCH		-
scaffold10x_238_pilon_12596	fhe-novelmir-20-5p		2	0	0	14	0	0	50	2	1										66	2	1	tatgaaaccggatgcaagacc	21	catccggtttcataaacaag	tatgaaaccggatgcaagaccaccgtgagcctatacccagcttcgccngtggtcttgcatccggtttcataaacaag	scaffold10x_238_pilon:1386600..1386677:+	MIMAT0032852	ppc-miR-8213-5p	1	16	1	16	+	117	4.4	NO MATCH
scaffold10x_2455_pilon_48641	fhe-novelmir-21-3p								9	0	16										9	0	16	tccatttatgtagacactgat	21	actcagatcgaccatattgg	actcagatcgaccatattggtccatttatgtagacactgat	scaffold10x_2455_pilon:2030..2071:+	MIMAT0017998	hsa-miR-3618	6	21	1	16	-	112.7	8.8	NO MATCH
scaffold10x_263_pilon_6739	fhe-novelmir-22-3p		180	0	1																180	0	1	ttcggagatagttaaggaact	21	cacctagctcatctccggtct	cacctagctcatctccggtctttggtagggcccgccgataaggattcggagatagttaaggaact	scaffold10x_263_pilon:2180375..2180440:-	MIMAT0015469	bmo-miR-3283	3	16	1	14	-	112.9	7.9	NO MATCH
scaffold10x_271_pilon_30786	fhe-novelmir-23-5p		5	0	0	161	0	7	201	0	23							10	0	1	377	0	31	ttgactgtaccactgagtgacct	23	gacactcaggggacggtcagc	ttgactgtaccactgagtgacctccaatgaaacaaggaaagggacactcaggggacggtcagc	scaffold10x_271_pilon:173357..173420:+	No matches were found for your nucleotide sequence									NO MATCH
scaffold10x_292_pilon_23806	fhe-novelmir-24-5p								274	0	11										274	0	11	ggaacacactctgatagctg	20	tttcagacgtttttccactc	ggaacacactctgatagctgcttccgagcaggctttcagacgtttttccactc	scaffold10x_292_pilon:635499..635552:+	No matches were found for your nucleotide sequence									NO MATCH
scaffold10x_309_pilon_42892	fhe-novelmir-25-3p					38	0	55													38	0	55	aaagtgaacactggtggatgt	21	atttatcggagttcaataaatg	atttatcggagttcaataaatggaatgagtttcgaaacggtgccgagaccaatttcgtaaaagtgaacactggtggatgt	scaffold10x_309_pilon:182875..182955:+	No matches were found for your nucleotide sequence									NO MATCH
scaffold10x_309_pilon_42892	fhe-novelmir-25-5p								203	0	75							10	0	3	213	0	78	atttatcggagttcaataaatg	22	aaagtgaacactggtggatgt	atttatcggagttcaataaatggaatgagtttcgaaacggtgccgagaccaatttcgtaaaagtgaacactggtggatgt	scaffold10x_309_pilon:182875..182955:+	No matches were found for your nucleotide sequence									NO MATCH
scaffold10x_330_pilon_10943	fhe-novelmir-26-3p		169	0	1	2195	0	42	4711	0	73										7075	0	116	catcgtgggattagcttaat	20	tacacagtgactgtagtaat	tacacagtgactgtagtaatcatcgtgggattagcttaat	scaffold10x_330_pilon:3356854..3356894:+	No matches were found for your nucleotide sequence									NO MATCH
scaffold10x_338_pilon_10534	fhe-novelmir-27-5p								1138	0	7							500	0	1	1638	0	8	ttctatatatcgtggtaccg	20	taccgatacgagaaatacacg	ttctatatatcgtggtaccgtaacagtaccgatacgagaaatacacg	scaffold10x_338_pilon:2975210..2975257:+	No matches were found for your nucleotide sequence									NO MATCH
scaffold10x_417_pilon_44671	fhe-novelmir-28-3p					22	0	4													22	0	4	tagaactggtgggcactttcc	21	gttctaccatcgtaataggt	gttctaccatcgtaataggtgtttgactcccgaacaagagtcacacatattagaactggtgggcactttcc	scaffold10x_417_pilon:235854..235925:+	MIMAT0024346	mml-miR-1323-5p	2	20	3	21	+	112.3	9.7	NO MATCH
scaffold10x_419_pilon_17763	fhe-novelmir-29-3p																	3	0	3	3	0	3	taatcggaacgtcgacggact	21	tcagtcgatgtttcggttacc	tcagtcgatgtttcggttaccggtcttgagaagagttttccgcggtaatcggaacgtcgacggact	scaffold10x_419_pilon:49826..49892:+	No matches were found for your nucleotide sequence									NO MATCH
scaffold10x_419_pilon_17763	fhe-novelmir-29-5p					18	0	9	36	0	11										54	0	20	tcagtcgatgtttcggttacc	21	taatcggaacgtcgacggact	tcagtcgatgtttcggttaccggtcttgagaagagttttccgcggtaatcggaacgtcgacggact	scaffold10x_419_pilon:49826..49892:+	No matches were found for your nucleotide sequence									NO MATCH
scaffold10x_1019_pilon_33508	fhe-novelmir-3-3p								113	0	18										113	0	18	ttagacctttttgtagcaact	21	ttgactacgtttttaggatc	ttagacctttttgtagcaactttagttctacagacgtcaacattctgtctgctaagtcgttgactacgtttttaggatc	scaffold10x_1019_pilon:59165..59244:-	MIMAT0017919	aly-miR4231	2	19	1	18	+	116	6	NO MATCH
scaffold10x_451_pilon_12926	fhe-novelmir-30-5p					64	0	0										12	0	1	76	0	1	tcaagaagacggagtagcaatg	22	ttcgccgatgttttcatggc	tcaagaagacggagtagcaatggggtcacccttgggaccactattcgccgatgttttcatggc	scaffold10x_451_pilon:1251587..1251650:+	MIMAT0037425	egr-miR-71-3p	3	19	3	19	-	143.8	0.16	NO MATCH
scaffold10x_457_pilon_20367	fhe-novelmir-31-3p																	16	0	4	16	0	4	attagaactggtgggcactt	20	gttctaccatcgtaatatgca	gttctaccatcgtaatatgcatttgactcccgaacatgagtcacacatattagaactggtgggcactt	scaffold10x_457_pilon:1647829..1647897:+	MIMAT0007823	osa-miR1870-5p	1	17	7	23	+	134.2	0.51	NO MATCH
scaffold10x_457_pilon_20367	fhe-novelmir-31-5p					8	0	20	37	0	49										45	0	69	gttctaccatcgtaatatgca	21	attagaactggtgggcactttt	gttctaccatcgtaatatgcatttgactcccgaacatgagtcacacatattagaactggtgggcactttt	scaffold10x_457_pilon:1647829..1647899:+	No matches were found for your nucleotide sequence									NO MATCH
scaffold10x_486_pilon_24139	fhe-novelmir-32-5p		6	0	0	20	0	0	29	0	3										55	0	3	atcccaagctcagagtactg	20	caggtaactcgccttgaggat	atcccaagctcagagtactgccagtcgcgcaggtaactcgccttgaggat	scaffold10x_486_pilon:115551..115601:-	No matches were found for your nucleotide sequence									NO MATCH
scaffold10x_493_pilon_1691	fhe-novelmir-33-3p					31	0	0	20	0	1										51	0	1	tttttccggctgctaaaatct	21	cagctactggaagcaaggtgtct	cagctactggaagcaaggtgtctaccacctttctcatgaataggtgcagtggcacctttttccggctgctaaaatct	scaffold10x_493_pilon:1240906..1240983:+	No matches were found for your nucleotide sequence									NO MATCH
scaffold10x_637_pilon_5410	fhe-novelmir-34-3p					8	0	2	32	0	4										40	0	6	taaccaaaacgttggtgact	20	ccgccaacgttttgcttact	ccgccaacgttttgcttactgtgagtaacctttctcttgctttaagaaaggttatccacggtaaccaaaacgttggtgact	scaffold10x_637_pilon:4211375..4211456:-	No matches were found for your nucleotide sequence									NO MATCH
scaffold10x_663_pilon_36778	fhe-novelmir-35-5p					128	0	57													128	0	57	aggatccgggcgaagacatcc	21	aaccctgccttcaaatacct	aggatccgggcgaagacatccaccagggaggacctggtggataaccctgccttcaaatacct	scaffold10x_663_pilon:946189..946251:+	No matches were found for your nucleotide sequence									NO MATCH
scaffold10x_680_pilon_33592	fhe-novelmir-36-5p								80	0	13							11	0	0	91	0	13	taatcagtcgacttttcggtca	22	accggaacgttgactgactagc	taatcagtcgacttttcggtcaccgatcctgagtaaggtaccctgggtaaccggaacgttgactgactagc	scaffold10x_680_pilon:904808..904879:+	No matches were found for your nucleotide sequence									NO MATCH
scaffold10x_748_pilon_27869	fhe-novelmir-37-5p-1					5544	2535	7	9247	4760	14										14791	7295	21	gaatgacggatttatcggagt	21	ctggtggatgtgggagaaac	gaatgacggatttatcggagttcaataaacggaatgagtttcaaaagagggggacatgaggccattttcgtgaaagtgaacactggtggatgtgggagaaac	scaffold10x_748_pilon:1294006..1294108:+	No matches were found for your nucleotide sequence									NO MATCH
scaffold10x_748_pilon_27902	fhe-novelmir-37-5p-2					5544	2535	7	9247	4760	14										14791	7295	21	gaatgacggatttatcggagt	21	acactggtggatgtgggaga	gaatgacggatttatcggagttcaataaacggaatgagtttcaaaagagggggacatgaggccattttcgtgaaagtgaacactggtggatgtgggaga	scaffold10x_748_pilon:1298371..1298470:-	No matches were found for your nucleotide sequence									NO MATCH
scaffold10x_781_pilon_17558	fhe-novelmir-38-5p-1											78	0	1							78	0	1	tacgcgctccttaagatgctgat	23	atcagtatcgagtcattgcg	tacgcgctccttaagatgctgatagtcggttgtaattggcaatgtgaaacaatcagtatcgagtcattgcg	scaffold10x_781_pilon:166170..166241:+	MIMAT0023124	mtr-miR5744	5	22	4	21	-	112.2	9.4	NO MATCH
scaffold10x_781_pilon_17562	fhe-novelmir-38-5p-2											78	0	1							78	0	1	tacgcgctccttaagatgctgat	23	atcagtatcgagtcattgcg	tacgcgctccttaagatgctgatagtcggttgtaattggcaatgtgaaacaatcagtatcgagtcattgcg	scaffold10x_781_pilon:167514..167585:+	MIMAT0023124	mtr-miR5744	5	22	4	21	-	112.2	9.4	NO MATCH
scaffold10x_80_pilon_4952	fhe-novelmir-39-5p					15	0	2													15	0	2	tcctccacacatcgttgacg	20	agatgtgttggaattagaag	tcctccacacatcgttgacgaagcgtcagatgtgttggaattagaag	scaffold10x_80_pilon:1987723..1987770:+	No matches were found for your nucleotide sequence									NO MATCH
scaffold10x_1091_pilon_48241	fhe-novelmir-4-5p					492	18	2													492	18	2	gatggacaaactatgcagacg	21	tactgcaaagctgtccagctg	gatggacaaactatgcagacgaggttgtgggcaaacggaaactttgccccatatactgcaaagctgtccagctg	scaffold10x_1091_pilon:4216..4290:-	MIMAT0016576	cin-miR-4043-3p	5	18	2	15	-	115.6	6.7	NO MATCH
scaffold10x_80_pilon_4988	fhe-novelmir-40-3p								20	0	17										20	0	17	gttgttcgactgacgatcgttc	22	atggttgtaagtcgaacaact	atggttgtaagtcgaacaactaacggttgagagccagccccggtggttagttgttcgactgacgatcgttc	scaffold10x_80_pilon:4000073..4000144:+	No matches were found for your nucleotide sequence									NO MATCH
scaffold10x_80_pilon_4988	fhe-novelmir-40-5p					8	0	1										7	0	2	15	0	3	atggttgtaagtcgaacaact	21	ttgttcgactgacgatcgttc	atggttgtaagtcgaacaactaacggttgagagccagccccggtggttagttgttcgactgacgatcgttc	scaffold10x_80_pilon:4000073..4000144:+	No matches were found for your nucleotide sequence									NO MATCH
scaffold10x_828_pilon_45226	fhe-novelmir-41-5p		26	0	0	317	0	0	421	0	2										764	0	2	tttatgtccatggtgtagtct	21	atcatccacataacctttata	tttatgtccatggtgtagtctgccacacacattatatcatccacataacctttata	scaffold10x_828_pilon:118156..118212:+	MIMAT0018078	hsa-miR-3658	1	18	5	22	-	115.5	6.1	NO MATCH
scaffold10x_83_pilon_4734	fhe-novelmir-42-5p					23	0	6													23	0	6	atggcgaatgtgagaaccatg	21	gttctcccggatttgccgaca	atggcgaatgtgagaaccatgcttcgtgcattcaggcaggttctcccggatttgccgaca	scaffold10x_83_pilon:3513853..3513913:-	MIMAT0026518	gga-miR-218-3p	1	21	1	21	-	112	9.6	NO MATCH
scaffold10x_873_pilon_21763	fhe-novelmir-43-3p					18	11	1	22	11	0										40	22	1	gacgatgatgactgacacactgaat	25	tcagcgtgcaacatggtgataaa	tcagcgtgcaacatggtgataaaggcagtggtcagtggggcttgcctcactgtttaccactgtacgacgatgatgactgacacactgaat	scaffold10x_873_pilon:171347..171437:+	No matches were found for your nucleotide sequence									NO MATCH
scaffold10x_890_pilon_42690	fhe-novelmir-44-5p		9	0	5				725	0	266										734	0	271	actggactgacttttccgaga	21	tttcgctctcggttcttcgcc	actggactgacttttccgagattttcttcaacctcctttttgaatcaatttcgctctcggttcttcgcc	scaffold10x_890_pilon:278867..278936:-	MIMAT0001671	sof-miR408e	2	17	1	16	+	114.6	7.2	NO MATCH
scaffold10x_95_pilon_22496	fhe-novelmir-45-3p		4	0	0	31	0	1	80	0	2							37	0	0	152	0	3	ttggaaaagtaggttgtgcct	21	gtaaacgacctactatgccgaca	gtaaacgacctactatgccgacaacaacgtgttttttttggaaaagtaggttgtgcct	scaffold10x_95_pilon:1446500..1446558:-	No matches were found for your nucleotide sequence									NO MATCH
scaffold10x_1125_pilon_21088	fhe-novelmir-5-5p		13	0	0	742	0	29	1324	0	112	40	0	4				99	0	23	2218	0	168	tgaccgtaccactgagtgaccc	22	gacactcagaggtcggtcagc	tgaccgtaccactgagtgacccccaatgaaacaaggaaagggacactcagaggtcggtcagc	scaffold10x_1125_pilon:505494..505556:-	No matches were found for your nucleotide sequence									NO MATCH
scaffold10x_1181_pilon_30752	fhe-novelmir-6-5p					12	0	1													12	0	1	ttagtgcattgttgatagacc	21	acaccattgcacaagcggaga	ttagtgcattgttgatagaccattagtgtcagtatcaacaccattgcacaagcggaga	scaffold10x_1181_pilon:1193227..1193285:+	No matches were found for your nucleotide sequence									NO MATCH
scaffold10x_1332_pilon_17210	fhe-novelmir-7-5p								7963	413	26							1134	24	2	9097	437	28	aacacagcgtagtcgaaatc	20	gtttcggtcacgctgtgttat	aacacagcgtagtcgaaatcgttggtaggttgtcgacgtttcggtcacgctgtgttat	scaffold10x_1332_pilon:2275429..2275487:-	No matches were found for your nucleotide sequence									NO MATCH
scaffold10x_145_pilon_310	fhe-novelmir-8-3p					45	0	1													45	0	1	gtacttactcataacatgcc	20	aacatgttgttgaacctacca	aacatgttgttgaacctaccagaagtgggaacataccaggtctggtacttactcataacatgcc	scaffold10x_145_pilon:8452874..8452938:-	No matches were found for your nucleotide sequence									NO MATCH
scaffold10x_145_pilon_53	fhe-novelmir-9-3p					218	0	4													218	0	4	aaggattcggagatagttaag	21	ctagctcacctccggtccttg	ctagctcacctccggtccttggcagggcccgccgataaggattcggagatagttaag	scaffold10x_145_pilon:3670898..3670955:+	MIMAT0031422	mmu-miR-8116	1	18	1	18	+	117.8	4.8	NO MATCH
scaffold10x_606_pilon_31095	fhe-pubnovelmir-22-3p	3	53	0	33	1441	1	361	1735	0	336	145	0	1				8	0	0	3382	1	731	tgtgcgtagtttcagtgattag	22	tagtcactgggctacgaacacg	tagtcactgggctacgaacacgctttggacaattgtggtggtgcaatgcacttgctaccgcgtgtgcgtagtttcagtgattag	scaffold10x_606_pilon:234500..234584:+	No matches were found for your nucleotide sequence									NO MATCH
scaffold10x_862_pilon_34937	fhe-pubnovelmir-23-3p	3	14	0	5	467	0	48	704	0	168							27	0	25	1212	0	246	atttcggctggtgatgaaaca	21	ttcagcaccggccgaaacga	ttcagcaccggccgaaacgacacctgtgcactgatggtgtcatttcggctggtgatgaaaca	scaffold10x_862_pilon:122242..122304:+	No matches were found for your nucleotide sequence									NO MATCH
scaffold10x_862_pilon_34937	fhe-pubnovelmir-23-5p											25	0	7							25	0	7	tcagcaccggccgaaacgac	20	atttcggctggtgatgaaac	tcagcaccggccgaaacgacacctgtgcactgatggtgtcatttcggctggtgatgaaac	scaffold10x_862_pilon:122243..122303:+	No matches were found for your nucleotide sequence									NO MATCH
scaffold10x_436_pilon_2907	fhe-pubnovelmir-4-3p	3				130	0	8													130	0	8	agacactcagaggacgatcag	21	tgaccgtcacctgagtgtccct	tgaccgtcacctgagtgtccctttgaccgtaccagtgagtgaccccccaatgaaacaagaaaagagacactcagaggacgatcag	scaffold10x_436_pilon:2042041..2042126:+	No matches were found for your nucleotide sequence									CAGACAC	MIR-4047
scaffold10x_436_pilon_2907	fhe-pubnovelmir-4-5p											12	0	1							12	0	1	tgaccgtcacctgagtgtcc	20	agacactcagaggacgatcag	tgaccgtcacctgagtgtccctttgaccgtaccagtgagtgaccccccaatgaaacaagaaaagagacactcagaggacgatcag	scaffold10x_436_pilon:2042041..2042126:+	No matches were found for your nucleotide sequence									CAGACAC	MIR-4047
