## Supplementary Table 3 for "Developmental regulation and functional prediction of microRNAs in an expanded *Fasciola hepatica* miRNome"

### Sheet: Sheet1
SUPPLEMENTARY TABLE 3: Developmental expression of miRNAs in quantitative (q)PCR assays. Numerical data indicate qPCR Ct values from individual biological replicates. Green boxes in reference columns indicates where miRNAs have been previously reported. ND denotes miRNA not detected. miRNAs are considered expressed where they were detected in 2 or 3 biological replicates. miRNA names highlighted …
consensus miRNA name	Fontenla et al. (2015): NEJ	Xu et al. (2012): Adult	Fromm et al. (2015): Adult	Ovchinnikov et al. (2020): Adult & Adult EV	LNA sequence (5'-3')	Met1	Met2	Met3	mean	SD	NEJ1	NEJ2	NEJ3	mean	SD	Adult1	Adult1	Adult3	mean	SD	Adult_EV1	Adult_EV2	Adult_EV3	mean	SD
fhe-bantam-3p					TGAGATCGCGATTAAAGCTGGT	22.3	24.22	21.74	22.7533	1.30067	23.62	30.27	24.94	26.2767	3.52074	23.3	22.35	19.23	21.6267	2.12923	27.59	29.53	29.88	29	1.23357
fhe-let-7-5p					GAGAGGTAGTGACTCATATGACT	28.57	28.65	26.825	28.015	1.03135	32.915	40	31.475	34.7967	4.56338	25.1	31.45	21.58	26.0433	5.00216	28.755	32.84	28.775	30.1233	2.35272
fhe-mir-1-3p					TGGAATGTTGTGAAGTATGTAC	18.58	22.83	19.6	20.3367	2.2187	21.51	26.55	26.92	24.9933	3.02232	24.56	25.35	19.59	23.1667	3.12257	31.24	ND	31.21	31.225	0.0212132
fhe-mir-10-5p					AACCCTGTAGACCCGAGTTTGC	34.54	33.16	28.985	32.2283	2.89232	34.425	40	40	38.1417	3.21873	31.595	32.83	27.03	30.485	3.05517	38.305	39.285	35.725	37.7717	1.83895
fhe-mir-11585					GACCGGTTTCGTCGTTCAACAC	34.56	33.21	35.17	34.3133	1.00301	ND	ND	ND	ND		ND	ND	ND	ND		ND	ND	ND	ND
fhe-mir-11586-3p					TGTAAGACGATCGTAGTTGACG	26.75	26.84	24.67	26.0867	1.22769	31.87	ND	29.96	30.915	1.35057	24.05	ND	28.92	26.485	3.44361	ND	ND	ND	ND
fhe-mir-11587					ATTCCGGCAGCTTAGTACAGCT	32.76	35.52	29.67	32.65	2.92655	ND	ND	ND	ND		32.61	32.72	29.58	31.6367	1.78197	ND	ND	ND	ND
fhe-mir-124-3p					TAAGGCACGCGGTGAATGTCA	21.465	24.345	20.36	22.0567	2.05733	22.365	35.76	33.67	30.5983	7.20645	28.56	28.815	26.02	27.7983	1.54535	31.935	36.225	40	36.0533	4.03524
fhe-mir-125b-5p					CCCCTGAGACTGATAATTGCTC	26.61	27.64	23.675	25.975	2.05736	27.895	34.34	30.49	30.9083	3.2428	26.635	23.245	24.49	24.79	1.7148	32.96	33.005	33.22	33.0617	0.138954
fhe-mir-1989-5p					TCAGCTGTGTTCATGTCTTCGA	31.62	32.61	28.66	30.9633	2.05525	31.58	ND	30.86	31.22	0.509117	23.44	22.59	18.49	21.5067	2.64685	29.83	ND	31.83	30.83	1.41421
fhe-mir-2162-3p					GTATTATGCAACATTTCACTCT	23.72	25.02	21.885	23.5417	1.57509	23.75	35.735	30.91	30.1317	6.03029	27.08	31.96	20.585	26.5417	5.70658	28.55	29.725	29.03	29.1017	0.590769
fhe-mir-219-5p					TGATTGTCCATTCGCATTTCTTG	26.72	28.34	23.01	26.0233	2.73244	23.92	ND	ND	ND		28.99	25.72	22.41	25.7067	3.29002	30.24	30.06	27.15	29.15	1.73439
fhe-mir-277-3p					TAAATGCATTTTCTGGCCCGTAA	19.44	19.12	17.4	18.6533	1.09715	21.26	26.26	19.8	22.44	3.3878	22.11	ND	17.72	19.915	3.1042	25.15	24.75	24.35	24.75	0.4
fhe-mir-2c-3p					TATCACAGCCGTGCTTAAGGGCTT	30.85	31.075	27.68	29.8683	1.89849	30.955	40	40	36.985	5.22213	40	32.63	31.625	34.7517	4.57288	40	40	40	40	0
fhe-mir-2d-3p					TATCACAGTCCTGCTTAGGTGACGA	30.53	30.93	29.37	30.2767	0.810267	29.5	ND	28.64	29.07	0.608112	29.37	26.12	28.85	28.1133	1.74575	ND	ND	34.87	ND
fhe-mir-2e-3p					TATCACAGTCCAAGCTTTGGT	24.805	24.5	21.605	23.6367	1.76607	23.95	35.68	26.05	28.56	6.25486	26.15	23.135	22.25	23.845	2.04465	29.65	35.1	29.885	31.545	3.08096
fhe-mir-2e-5p					TACCAACTTAGACTGAGTTAT	30.93	30.04	28.89	29.9533	1.02276	30.39	ND	32.09	31.24	1.20208	34.81	39.2	32.04	35.35	3.61042	ND	ND	ND	ND
fhe-mir-2f-3p					GTCACAGCCAATATTGATGCC	27.19	27.83	24.62	26.5467	1.69895	28.33	ND	ND	ND		ND	ND	28.04	ND		ND	33.36	ND	ND
fhe-mir-307-3p					TCACAACCTACTTGATTGAG	26.27	27.63	24.055	25.985	1.80446	25.945	40	40	35.315	8.11466	38.575	30.4	24.16	31.045	7.22911	35.605	30.855	36.72	34.3933	3.11459
fhe-mir-31-5p					TGGCAAGATTATGGCGAAGCTGA	24.5	25.97	21.74	24.07	2.14753	24.05	ND	ND	ND		30.76	31.54	26.61	29.6367	2.65003	ND	ND	ND	ND
fhe-mir-3479b-3p					GATTGCACTACTCATAGCCTTC	27.79	30.79	23.04	27.2067	3.90779	25.14	29.57	ND	27.355	3.13248	26.9	28.29	25.32	26.8367	1.48601	28.71	30.64	30.51	29.9533	1.07872
fhe-mir-7-5p					TGGAAGACTGGTGATATGTTGTT	23.87	28.7	25.12	25.8967	2.50692	25.96	ND	ND	ND		33.57	31.49	28.17	31.0767	2.72363	ND	ND	ND	ND
fhe-mir-71b-5p					TGAAAGACGATGGTAGTGAGATG	22.35	24.65	20.51	22.5033	2.07425	22.74	27.52	22.31	24.19	2.89187	23.18	22.01	19.37	21.52	1.95169	29.44	31.1	32.95	31.1633	1.75586
fhe-mir-71c-5p					TGAAAGACTTGAGTAGTGAGACG	30.02	29.3	26.54	28.62	1.83695	29.35	ND	ND	ND		29.58	29.98	24.64	28.0667	2.97431	ND	ND	ND	ND
fhe-mir-745-3p					ATGCTGCCTTATAAGAGCTGTG	23.79	24.51	22.77	23.69	0.8743	21.95	27.03	20.99	23.3233	3.24576	21.49	21.57	22.17	21.7433	0.371663	32.37	ND	32.86	32.615	0.346482
fhe-mir-745b-3p					GAAAGCTGCCAAGCGAAGGGC	26.78	26.18	25.46	26.14	0.660908	28.64	ND	ND	ND		28.14	28.92	25.28	27.4467	1.91649	31.98	33.15	32.87	32.6667	0.610928
fhe-mir-7a-5p					TGGAAGACTTGTGATTAAGTTGT	36.77	34.83	29.33	33.6433	3.85934	31.74	ND	ND	ND		ND	ND	35.67	ND		35.97	ND	ND	ND
fhe-mir-8-3p					TAATACTGTTTGGTAAAGATGCC	28.25	27.84	23.84	26.6433	2.4364	29.33	ND	ND	ND		33.4	34.14	27.06	31.5333	3.89165	ND	ND	ND	ND
fhe-mir-8437-3p					TGGCGCTTAGTTATATGTCATCG	ND	ND	ND	ND		ND	ND	ND	ND		27.98	27.46	26.61	27.35	0.691592	ND	ND	ND	ND
fhe-mir-87-3p					GGTGAGCAAAGTTTCAGGTGTGA	20.56	22.27	18.58	20.47	1.84665	22.54	29.32	23.23	25.03	3.73123	26.06	22.71	19.86	22.8767	3.10336	30.5	30.53	32.57	31.2	1.18655
fhe-novelmiR-10-5p					TCCCCGATCAAAGATGCAAGC	31.64	30.29	29.8	30.5767	0.952908	34.05	ND	ND	ND		30.77	27.92	30.4	29.6967	1.54972	ND	ND	ND	ND
fhe-novelmiR-11-5p					GCTCCAAAACCGCTCTGAAACC	31.68	ND	30.67	31.175	0.714178	ND	ND	32.01	ND		34.3	31.89	ND	33.095	1.70413	ND	ND	ND	ND
fhe-novelmiR-12-3p					TTCAGGATCCGGGCGAAGAC	30.3	29.81	30.28	30.13	0.277308	34.33	ND	40	ND		ND	33.68	30.59	32.135	2.18496	30.82	30.83	30.68	30.7767	0.083865
fhe-novelmiR-16-3p					GTGGATGATGCACACCAAAAACC	34.37	29.96	30.67	31.6667	2.36792	35.67	ND	33.38	34.525	1.61927	27.68	27.72	27.97	27.79	0.157162	ND	ND	ND	ND
fhe-novelmiR-17-5p					TTACCGATGACGCCTTTTGCT	30.24	32.02	29.74	30.6667	1.19839	ND	ND	36.99	ND		32.12	ND	34.55	33.335	1.71827	ND	ND	ND	ND
fhe-novelmiR-18-5p					GAGGTACATTCGCTAACGACTGA	30.18	27.15	ND	28.665	2.14253	29	ND	26.43	27.715	1.81726	25.77	25.48	24.64	25.2967	0.586884	ND	ND	ND	ND
fhe-novelmiR-19-5p					AACCGGTGTTGGTCAGGTGATT	32.16	ND	33.37	32.765	0.855599	ND	ND	ND	ND		ND	36.26	ND	ND		ND	ND	32.58	ND
fhe-novelmiR-20-5p					TATGAAACCGGATGCAAGACC	30.63	29.3	29.25	29.7267	0.782709	ND	ND	ND	ND		ND	34.86	32.83	33.845	1.43543	ND	ND	ND	ND
fhe-novelmiR-22-3p					TTCGGAGATAGTTAAGGAACT	29.63	32.16	31.28	31.0233	1.28438	32.85	ND	ND	ND		26.32	26.72	27.72	26.92	0.72111	ND	ND	33.22	ND
fhe-novelmiR-25-3p					AAAGTGAACACTGGTGGATGT	28	28.71	27.14	27.95	0.786193	28.63	ND	ND	ND		29.97	32.17	29.46	30.5333	1.44015	ND	ND	ND	ND
fhe-novelmiR-25-5p					ATTTATCGGAGTTCAATAAATG	32.6	32.92	31.56	32.36	0.711056	33.36	ND	ND	ND		30.51	32.31	30.02	30.9467	1.20583	ND	ND	ND	ND
fhe-novelmiR-26-3p					CATCGTGGGATTAGCTTAAT	31.49	32.59	31.52	31.8667	0.626605	34.78	ND	31.39	33.085	2.39709	32.35	33.66	29.74	31.9167	1.9956	36.6	ND	ND	ND
fhe-novelmiR-28-3p					TAGAACTGGTGGGCACTTTCC	ND	39.39	38.07	38.73	0.933381	ND	ND	ND	ND		34.11	ND	31.46	32.785	1.87383	ND	ND	ND	ND
fhe-novelmiR-29-3p					TAATCGGAACGTCGACGGACT	ND	ND	ND	ND		ND	ND	ND	ND		33.71	33.96	ND	33.835	0.176777	ND	ND	ND	ND
fhe-novelmiR-29-5p					TCAGTCGATGTTTCGGTTACC	ND	ND	31.78	ND		ND	ND	33.3	ND		29.06	32.6	31.19	30.95	1.78216	ND	ND	ND	ND
fhe-novelmiR-3-3p					TTAGACCTTTTTGTAGCAACT	31.23	30.64	32.41	31.4267	0.90124	31.66	ND	ND	ND		ND	ND	34.08	ND		ND	ND	ND	ND
fhe-novelmiR-30-3p					TCAAGAAGACGGAGTAGCAATG	31.88	40	34.63	33.255	1.94454	ND	ND	ND	ND		31.94	31.56	ND	31.75	0.268701	ND	ND	ND	ND
fhe-novelmiR-31-3p					ATTAGAACTGGTGGGCACTT	35.08	36.96	31.95	34.6633	2.53086	ND	ND	ND	ND		36.31	34.23	ND	35.27	1.47078	ND	ND	ND	ND
fhe-novelmiR-31-5p					GTTCTACCATCGTAATATGCA	ND	ND	ND	ND		ND	ND	ND	ND		32.37	31.02	31.1	31.4967	0.757386	ND	ND	ND	ND
fhe-novelmiR-36-5p					TAATCAGTCGACTTTTCGGTCA	ND	ND	ND	ND		ND	ND	38.59	ND		31.79	ND	31.06	31.425	0.516188	ND	ND	ND	ND
fhe-novelmiR-37-5p					GAATGACGGATTTATCGGAGT	28.86	30.52	29.89	29.7567	0.837994	29	ND	37.44	33.22	5.96798	ND	28.71	29.16	28.935	0.318198	ND	ND	ND	ND
fhe-novelmiR-38-5p					TACGCGCTCCTTAAGATGCTGAT	31.38	30.93	28.63	30.3133	1.47507	27.84	ND	26.34	27.09	1.06066	28.01	28.04	26.77	27.6067	0.72473	32.53	ND	ND	ND
fhe-novelmiR-4-5p					GATGGACAAACTATGCAGACG	34.12	ND	28.67	31.395	3.85373	32.51	ND	ND	ND		ND	ND	ND	ND		ND	ND	ND	ND
fhe-novelmiR-40-3p					GTTGTTCGACTGACGATCGTTC	ND	ND	32.27	ND		ND	ND	ND	ND		30.04	ND	36.55	33.295	4.60327	ND	ND	ND	ND
fhe-novelmiR-41-5p					TTTATGTCCATGGTGTAGTCT	ND	32.39	31.14	31.765	0.883883	ND	ND	ND	ND		28.12	28.17	30.18	28.8233	1.17517	ND	ND	ND	ND
fhe-novelmiR-44-5p					ACTGGACTGACTTTTCCGAGA	36.28	ND	33.09	34.685	2.25567	35.15	ND	ND	ND		27.47	28.68	28.38	28.1767	0.630106	33.36	36.91	31.51	33.9267	2.74424
fhe-novelmiR-5-5p					TTGACCGTACCACTGAGTGACC	29.0267	27.9	27.32	28.0822	0.867803	30.7033	31.6	29.0833	30.4622	1.27554	31.36	28.68	26.81	28.95	2.28698	33.09	37.48	34.2967	34.9556	2.26796
fhe-novelmiR-7-5p					AACACAGCGTAGTCGAAATCG	30.73	32.17	29.95	30.95	1.12623	30.19	ND	27.79	28.99	1.69706	25.92	28.02	26.09	26.6767	1.16646	33.47	ND	ND	ND
fhe-novelmiR-8-3p					GTACTTACTCATAACATGCC	35.59	37.61	34.12	35.7733	1.75221	35.52	ND	ND	ND		ND	ND	39.05	ND		ND	ND	ND	ND
fhe-pubnovelmiR-1					AAACAGCTGTACAGTGCTTCT	30.37	30.28	26.66	29.1033	2.11647	31.2	ND	ND	ND		ND	29.74	29.97	29.855	0.162635	38.19	ND	33.77	35.98	3.12541
fhe-miRNA-novel-05-5p					GACCACTTCACCTACCTCGG	30.8	31.87	27.51	30.06	2.27225	39.14	19.51	31.38	30.01	9.88645	32.12	32.07	29.46	31.2167	1.52152	34.34	32.76	32.13	33.0767	1.13852
fhe-pubnovelmiR-14					GACCGGTGGTGGTCGAGTGGGTT	34.39	ND	32.47	33.43	1.35765	37.39	ND	ND	ND		ND	36.93	32.22	34.575	3.33047	34.98	ND	ND	ND
fhe-miRNA-novel-03-5p					GACGGGGTGGCCGAGTGGTTA	25.19	ND	23.1	24.145	1.47785	29.72	ND	ND	ND		ND	31.47	29.5	30.485	1.393	33.23	ND	32.21	32.72	0.721249
fhe-pubnovelmiR-2					ACCCTCATTTAGATCGAAGGT	34.69	ND	ND	ND		ND	ND	ND	ND		ND	35.09	33.03	34.06	1.45664	ND	ND	ND	ND
fhe-pubnovelmiR-16					GATGGAGTAGCTATGGGGTCT	ND	ND	31.55	ND		ND	ND	36.92	ND		33.19	ND	30.82	32.005	1.67584	ND	36.03	ND	ND
fhe-pubnovelmiR-17					GCCTCCATAGCTCAGTGGTCAGA	30.22	ND	27	28.61	2.27688	30.6	ND	ND	ND		32.47	30.25	31.09	31.27	1.12089	31.52	34.42	34.4	33.4467	1.66857
fhe-miRNA-novel-06-3p					GTCAGCGAAGACGTCGGGAA	34.45	ND	31.1	32.775	2.36881	32.23	ND	ND	ND		ND	ND	32.61	ND		34.62	36.2	ND	35.41	1.11723
fhe-pubnovelmiR-22-3p					TAGTCACTGGGCTACGAACACG	30.19	28.83	25.62	28.2133	2.34658	28.75	ND	ND	ND		ND	ND	29.81	ND		ND	ND	ND	ND
fhe-pubnovelmiR-25					TCCCCGTAATCGAACTGTTGT	ND	39.59	ND	ND		ND	ND	ND	ND		ND	34.41	32.32	33.365	1.47785	ND	ND	ND	ND
fhe-pubnovelmiR-26					TCCGAAAACGCGATGGAACCT	32.78	ND	33.32	33.05	0.381838	ND	ND	ND	ND		ND	ND	30.69	ND		ND	ND	ND	ND
fhe-miRNA-novel-09-3p					TGGAACAATGTAGGTAAGGG	28.53	28.61	23.41	26.85	2.9794	27.84	ND	ND	ND		25.03	24.49	20.07	23.1967	2.7212	30.47	30.67	30.07	30.4033	0.305505
fhe-pubnovelmiR-28					TGGAAGCACTGTACAGCTGTTTT	35.45	ND	34.88	35.165	0.403051	34.92	ND	ND	ND		ND	ND	35.2	ND		ND	ND	ND	ND
fhe-pubnovelmiR-29					TTTGCATATCTAAGTCGGACA	31.16	32.39	29.28	30.9433	1.56628	33.83	ND	ND	ND		28.38	31.72	26.18	28.76	2.78948	ND	ND	ND	ND
fhe-pubnovelmiR-4-3p					AGACACTCAGAGGACGATCAGT	ND	ND	ND	ND		ND	31.41	ND	ND		33.28	ND	30.74	32.01	1.79605	34.4	ND	ND	ND
fhe-pubnovelmiR-7					AGTGGTGATGGTCGAGTGGTTTAG	39.98	ND	30.89	35.435	6.4276	37.42	ND	ND	ND		31.42	30.18	29.43	30.3433	1.005	38.27	34	ND	36.135	3.01935
fhe-pubnovelmiR-9					ATGAGACGGTGAGTGATGAATT	34.53	30.91	29.21	31.55	2.71713	30.74	ND	ND	ND		32.52	32.99	30.05	31.8533	1.57931	ND	ND	ND	ND
